# A deep learning predictor of bindable protein surfaces to guide generative synthetic biology

**DOI:** 10.64898/2026.04.16.718848

**Authors:** Leonardo Almeida-Souza

## Abstract

The advent of generative machine learning models has revolutionized *de novo* design of protein binders. However, the wide adoption of this revolution is bottlenecked by computational cost. For many targets, binder design commonly requires computationally intensive sampling across structures, often wasting days of GPU time on unwanted or geometrically inviable regions. Here, IARA (Interface Analysis and Recognition Architecture) is introduced, a deep learning Graph Neural Network designed as a rapid structural filter to triage protein binder generative pipelines. IARA is trained entirely on BindCraft trajectories generated against s RFdiffusion-generated targets. Based on a slim network with only seven residue features, IARA maps the binder designability of input proteins in a matter of seconds. On validation runs using BindCraft, RFdiffusion and BoltzGen, IARA successfully identified the optimal binding interface for practically all targets. By instantly pinpointing the highest-probability binding pockets, IARA democratizes synthetic biology, drastically reducing the exploratory GPU compute required for successful *de novo* binder generation.
