## Supplemental table 1 for "A deep learning predictor of bindable protein surfaces to guide generative synthetic biology"

Target	Threshold	Total_Binders_Evaluated	Binders_With_Hotspot	Success_Rate	Avg_Coverage_Pct
D10_876	50	1	1	100.0	82.6087
D10_837	50	6	6	100.0	96.0525
D3_1258	50	1	1	100.0	6.0606
D10_620	50	5	5	100.0	84.0159
D1_977	50	5	5	100.0	46.3893
D10_824	50	1	1	100.0	86.2069
D2_1469	50	3	3	100.0	35.9829
D1_362	50	5	5	100.0	88.2332
D1_669	50	2	2	100.0	79.3659
D2_856	50	2	2	100.0	91.2562
D10_1314	50	6	6	100.0	46.298
D10_943	50	6	6	100.0	83.1341
D2_753	50	2	2	100.0	94.1126
D10_1462	50	1	1	100.0	87.0968
D10_21	50	5	5	100.0	56.1858
D2_254	50	3	3	100.0	69.4114
D10_1265	50	5	5	100.0	34.4464
D10_524	50	2	2	100.0	24.4073
D3_265	50	6	6	100.0	62.101
Initial60	50	4	4	100.0	47.6529
Initial37	50	12	12	100.0	82.6814
D1_1026	50	11	11	100.0	65.7893
D1_1434	50	4	4	100.0	66.4677
D2_224	50	5	5	100.0	83.5734
D3_1063	50	6	6	100.0	79.0981
D10_681	50	4	4	100.0	82.506
D4_164	50	5	5	100.0	63.0174
D3_203	50	2	2	100.0	67.2043
D4_245	50	5	5	100.0	94.375
Initial93	50	28	28	100.0	64.7331
D2_36	50	2	2	100.0	75.4135
D3_122	50	3	3	100.0	88.1272
D2_1221	50	2	2	100.0	80.0
Initial59	50	4	4	100.0	80.4486
D1_1483	50	5	5	100.0	17.2571
D1_17	50	4	4	100.0	59.1557
D1_1199	50	5	5	100.0	90.529
D2_255	50	5	5	100.0	84.7682
D10_601	50	4	4	100.0	84.3515
Initial35	50	12	12	100.0	91.9972
D3_924	50	1	1	100.0	68.75
D10_1146	50	6	6	100.0	84.4351
D10_969	50	5	5	100.0	44.5719
D3_997	50	5	5	100.0	19.7347
D2_968	50	5	5	100.0	90.6642
D10_1349	50	5	5	100.0	91.6606
D4_135	50	1	1	100.0	11.1111
D1_495	50	2	2	100.0	18.1667
D3_893	50	6	6	100.0	47.7959
D2_90	50	6	6	100.0	87.532
D4_1186	50	1	1	100.0	87.1795
D10_1413	50	2	2	100.0	49.7849
D10_1364	50	1	1	100.0	70.5882
D2_490	50	1	1	100.0	85.7143
D1_1459	50	6	6	100.0	65.266
D10_1284	50	2	2	100.0	46.6667
D1_661	50	6	6	100.0	81.3921
D4_144	50	1	1	100.0	70.0
D10_550	50	2	2	100.0	75.9259
D10_1253	50	17	17	100.0	46.8857
D3_359	50	5	5	100.0	96.3835
D1_848	50	2	2	100.0	30.3782
D2_1493	50	2	2	100.0	66.1824
D3_1294	50	5	5	100.0	93.305
D4_1457	50	3	3	100.0	83.4921
D10_1394	50	16	16	100.0	78.2612
D2_986	50	6	6	100.0	92.2585
D1_1261	50	9	9	100.0	91.7826
D2_980	50	5	5	100.0	77.2963
D2_1052	50	4	4	100.0	92.087
D1_494	50	2	2	100.0	10.3257
D1_553	50	4	4	100.0	71.0998
D2_692	50	19	19	100.0	84.7759
D1_1331	50	2	2	100.0	98.3871
D10_544	50	5	5	100.0	63.1105
D3_913	50	6	6	100.0	49.8596
D3_187	50	3	3	100.0	76.4345
D10_925	50	20	20	100.0	74.276
D10_688	50	3	3	100.0	56.446
D3_1082	50	3	3	100.0	54.3393
D2_1036	50	1	1	100.0	65.1163
D1_995	50	2	2	100.0	90.9091
D3_343	50	1	1	100.0	15.3846
D3_69	50	6	6	100.0	51.3585
D1_925	50	2	2	100.0	86.8234
D2_278	50	6	6	100.0	48.5188
D3_853	50	5	5	100.0	74.9507
D2_951	50	3	3	100.0	87.1852
D1_1036	50	2	2	100.0	62.8125
D10_1070	50	17	17	100.0	25.8661
D1_936	50	4	4	100.0	50.618
D2_666	50	4	4	100.0	52.7887
D1_468	50	1	1	100.0	33.3333
D10_1385	50	10	10	100.0	58.3291
D1_1234	50	14	14	100.0	79.81
D1_422	50	4	4	100.0	77.4951
D4_1088	50	3	3	100.0	44.2581
Initial71	50	2	2	100.0	42.6471
D10_802	50	5	5	100.0	40.0032
D10_1229	50	5	5	100.0	66.4321
D1_1265	50	2	2	100.0	21.0317
D10_894	50	1	1	100.0	40.0
D2_909	50	4	4	100.0	78.9036
D10_753	50	9	9	100.0	64.8477
D3_579	50	5	5	100.0	63.5637
D3_814	50	5	5	100.0	64.8779
D1_1214	50	5	2	40.0	2.8908
D10_876	60	1	1	100.0	52.1739
D10_837	60	6	6	100.0	88.7181
D10_620	60	5	5	100.0	80.1698
D1_977	60	5	5	100.0	31.1103
D10_824	60	1	1	100.0	79.3103
D2_1469	60	3	3	100.0	13.2863
D1_362	60	5	5	100.0	74.9485
D1_669	60	2	2	100.0	60.3902
D2_856	60	2	2	100.0	85.9606
D10_1314	60	6	6	100.0	21.9243
D10_943	60	6	6	100.0	68.5592
D2_753	60	2	2	100.0	85.2814
D10_1462	60	1	1	100.0	70.9677
D10_21	60	5	5	100.0	40.8332
D2_254	60	3	3	100.0	60.5631
D10_1265	60	5	5	100.0	22.3644
D10_524	60	2	2	100.0	7.9741
D3_265	60	6	6	100.0	45.766
Initial60	60	4	4	100.0	38.8089
Initial37	60	12	12	100.0	71.7392
D1_1026	60	11	11	100.0	53.9508
D1_1434	60	4	4	100.0	51.9595
D2_224	60	5	5	100.0	68.7365
D3_1063	60	6	6	100.0	57.6844
D10_681	60	4	4	100.0	68.5993
D4_164	60	5	5	100.0	43.8687
D3_203	60	2	2	100.0	37.4389
D4_245	60	5	5	100.0	84.5956
Initial93	60	28	28	100.0	53.6497
D2_36	60	2	2	100.0	57.6316
D3_122	60	3	3	100.0	58.5614
D2_1221	60	2	2	100.0	71.25
Initial59	60	4	4	100.0	54.9944
D1_17	60	4	4	100.0	34.4273
D1_1199	60	5	5	100.0	86.7328
D2_255	60	5	5	100.0	59.181
D10_601	60	4	4	100.0	52.0399
Initial35	60	12	12	100.0	87.9705
D3_924	60	1	1	100.0	53.125
D10_1146	60	6	6	100.0	66.205
D10_969	60	5	5	100.0	26.1928
D3_997	60	5	5	100.0	16.1747
D2_968	60	5	5	100.0	78.4801
D10_1349	60	5	5	100.0	85.603
D4_135	60	1	1	100.0	3.7037
D1_495	60	2	2	100.0	4.0833
D3_893	60	6	6	100.0	31.5963
D2_90	60	6	6	100.0	80.0903
D4_1186	60	1	1	100.0	82.0513
D10_1413	60	2	2	100.0	41.5591
D10_1364	60	1	1	100.0	47.0588
D2_490	60	1	1	100.0	75.0
D1_1459	60	6	6	100.0	59.8816
D10_1284	60	2	2	100.0	41.6667
D1_661	60	6	6	100.0	70.0443
D4_144	60	1	1	100.0	36.6667
D10_550	60	2	2	100.0	62.963
D10_1253	60	17	17	100.0	31.7148
D3_359	60	5	5	100.0	77.068
D1_848	60	2	2	100.0	15.9664
D2_1493	60	2	2	100.0	62.3311
D3_1294	60	5	5	100.0	90.5807
D4_1457	60	3	3	100.0	64.1534
D10_1394	60	16	16	100.0	55.9555
D2_986	60	6	6	100.0	53.3096
D1_1261	60	9	9	100.0	77.5853
D2_980	60	5	5	100.0	64.1159
D2_1052	60	4	4	100.0	81.5387
D1_553	60	4	4	100.0	65.6078
D2_692	60	19	19	100.0	77.1851
D1_1331	60	2	2	100.0	75.3226
D10_544	60	5	5	100.0	33.8497
D3_913	60	6	6	100.0	19.2456
D3_187	60	3	3	100.0	63.0304
D10_925	60	20	20	100.0	48.1684
D10_688	60	3	3	100.0	38.7147
D3_1082	60	3	3	100.0	40.6177
D2_1036	60	1	1	100.0	51.1628
D1_995	60	2	2	100.0	75.7576
D3_69	60	6	6	100.0	36.8644
D1_925	60	2	2	100.0	75.5698
D2_278	60	6	6	100.0	20.8673
D3_853	60	5	5	100.0	54.448
D2_951	60	3	3	100.0	78.716
D1_1036	60	2	2	100.0	40.3125
D1_936	60	4	4	100.0	23.233
D2_666	60	4	4	100.0	46.1207
D1_468	60	1	1	100.0	25.0
D10_1385	60	10	10	100.0	42.1419
D1_1234	60	14	14	100.0	52.6325
D1_422	60	4	4	100.0	64.4281
D4_1088	60	3	3	100.0	27.982
Initial71	60	2	2	100.0	26.4706
D10_1229	60	5	5	100.0	26.2516
D10_894	60	1	1	100.0	32.0
D2_909	60	4	4	100.0	65.1814
D10_753	60	9	9	100.0	55.4877
D3_579	60	5	5	100.0	53.4526
D3_814	60	5	5	100.0	34.8649
D10_1070	60	17	15	88.2353	11.7089
D10_802	60	5	4	80.0	17.3947
D1_494	60	2	1	50.0	1.2821
D1_1483	60	5	2	40.0	1.7787
D3_1258	60	1	0	0.0	0.0
D1_1214	60	5	0	0.0	0.0
D3_343	60	1	0	0.0	0.0
D1_1265	60	2	0	0.0	0.0
D10_876	70	1	1	100.0	26.087
D10_837	70	6	6	100.0	57.4157
D10_620	70	5	5	100.0	67.7779
D10_824	70	1	1	100.0	65.5172
D1_362	70	5	5	100.0	56.6295
D1_669	70	2	2	100.0	15.3171
D2_856	70	2	2	100.0	68.4113
D10_943	70	6	6	100.0	37.843
D2_753	70	2	2	100.0	52.987
D10_1462	70	1	1	100.0	61.2903
D10_21	70	5	5	100.0	25.9803
D2_254	70	3	3	100.0	41.6204
Initial60	70	4	4	100.0	20.3365
Initial37	70	12	12	100.0	51.9385
D1_1026	70	11	11	100.0	40.6719
D1_1434	70	4	4	100.0	37.3287
D2_224	70	5	5	100.0	42.2277
D3_1063	70	6	6	100.0	30.7265
D10_681	70	4	4	100.0	35.8385
D3_203	70	2	2	100.0	13.9296
D4_245	70	5	5	100.0	66.2377
Initial93	70	28	28	100.0	41.1112
D2_36	70	2	2	100.0	41.391
D3_122	70	3	3	100.0	13.9892
D2_1221	70	2	2	100.0	54.1667
Initial59	70	4	4	100.0	15.3343
D1_1199	70	5	5	100.0	67.4728
D2_255	70	5	5	100.0	42.9612
D10_601	70	4	4	100.0	8.9291
Initial35	70	12	12	100.0	78.4154
D3_924	70	1	1	100.0	40.625
D10_1146	70	6	6	100.0	44.7267
D3_997	70	5	5	100.0	11.0307
D2_968	70	5	5	100.0	69.5792
D10_1349	70	5	5	100.0	73.4065
D3_893	70	6	6	100.0	9.6753
D2_90	70	6	6	100.0	70.2109
D4_1186	70	1	1	100.0	76.9231
D10_1364	70	1	1	100.0	29.4118
D2_490	70	1	1	100.0	53.5714
D10_1284	70	2	2	100.0	25.0
D1_661	70	6	6	100.0	45.3117
D4_144	70	1	1	100.0	3.3333
D10_550	70	2	2	100.0	51.8519
D3_359	70	5	5	100.0	53.2553
D1_848	70	2	2	100.0	11.5966
D2_1493	70	2	2	100.0	51.8243
D3_1294	70	5	5	100.0	78.5453
D4_1457	70	3	3	100.0	26.6667
D2_986	70	6	6	100.0	16.0997
D1_1261	70	9	9	100.0	59.2693
D2_980	70	5	5	100.0	34.3228
D2_1052	70	4	4	100.0	50.212
D1_553	70	4	4	100.0	37.5224
D2_692	70	19	19	100.0	60.4676
D1_1331	70	2	2	100.0	44.2473
D3_913	70	6	6	100.0	7.6367
D3_187	70	3	3	100.0	51.7048
D10_688	70	3	3	100.0	28.2424
D3_1082	70	3	3	100.0	11.3984
D2_1036	70	1	1	100.0	30.2326
D1_995	70	2	2	100.0	57.5758
D3_69	70	6	6	100.0	19.6124
D1_925	70	2	2	100.0	66.0256
D2_278	70	6	6	100.0	6.3197
D3_853	70	5	5	100.0	17.6597
D2_951	70	3	3	100.0	67.7778
D1_1036	70	2	2	100.0	22.5
D2_666	70	4	4	100.0	21.6105
D1_468	70	1	1	100.0	13.8889
D10_1385	70	10	10	100.0	17.2126
D1_1234	70	14	14	100.0	30.2334
D1_422	70	4	4	100.0	47.2386
Initial71	70	2	2	100.0	8.8235
D10_894	70	1	1	100.0	28.0
D2_909	70	4	4	100.0	43.3668
D10_753	70	9	9	100.0	36.261
D3_579	70	5	5	100.0	42.6964
D10_1253	70	17	15	88.2353	14.3824
D10_1394	70	16	14	87.5	11.8965
D10_925	70	20	17	85.0	9.7164
D3_265	70	6	5	83.3333	23.8327
D1_1459	70	6	5	83.3333	45.8891
D4_164	70	5	4	80.0	25.3452
D3_814	70	5	4	80.0	12.5647
D1_936	70	4	3	75.0	4.9416
D10_1314	70	6	4	66.6667	9.3397
D4_1088	70	3	2	66.6667	9.1807
D10_544	70	5	3	60.0	7.0234
D10_802	70	5	3	60.0	5.5767
D10_1070	70	17	9	52.9412	2.592
D10_524	70	2	1	50.0	1.5625
D1_17	70	4	2	50.0	9.7599
D1_495	70	2	1	50.0	2.0
D10_1413	70	2	1	50.0	20.0
D1_977	70	5	2	40.0	10.9317
D10_1265	70	5	2	40.0	2.6087
D10_969	70	5	2	40.0	5.2679
D10_1229	70	5	2	40.0	5.2525
D3_1258	70	1	0	0.0	0.0
D2_1469	70	3	0	0.0	0.0
D1_1483	70	5	0	0.0	0.0
D4_135	70	1	0	0.0	0.0
D1_1214	70	5	0	0.0	0.0
D1_494	70	2	0	0.0	0.0
D3_343	70	1	0	0.0	0.0
D1_1265	70	2	0	0.0	0.0
