## Supplemental table 3 for "A deep learning predictor of bindable protein surfaces to guide generative synthetic biology"

Target	Threshold	Total_Binders_Evaluated	Binders_With_Hotspot	Success_Rate	Avg_Coverage_Pct
D10_1146	30	6	6	100.0	9.4158
D10_1229	30	5	5	100.0	9.1431
D10_1253	30	17	17	100.0	27.5991
D10_1265	30	5	5	100.0	4.1132
D10_1314	30	6	6	100.0	30.5109
D10_1349	30	5	5	100.0	5.2341
D10_1385	30	10	10	100.0	6.0275
D10_1394	30	16	16	100.0	20.9942
D10_1413	30	2	2	100.0	6.6129
D10_1462	30	1	1	100.0	22.5806
D10_21	30	5	5	100.0	13.0654
D10_544	30	5	5	100.0	18.1159
D10_550	30	2	2	100.0	7.4074
D10_601	30	4	4	100.0	18.6457
D10_620	30	5	5	100.0	17.6739
D10_753	30	9	9	100.0	12.6463
D10_824	30	1	1	100.0	34.4828
D10_837	30	6	6	100.0	15.6706
D10_876	30	1	1	100.0	8.6957
D10_894	30	1	1	100.0	8.0
D10_925	30	20	20	100.0	29.7169
D10_943	30	6	6	100.0	21.5057
D1_1036	30	2	2	100.0	25.8333
D1_1199	30	5	5	100.0	37.8894
D1_1214	30	5	5	100.0	10.8709
D1_1234	30	14	14	100.0	19.9254
D1_1261	30	9	9	100.0	6.5908
D1_1331	30	2	2	100.0	45.914
D1_1434	30	4	4	100.0	22.9114
D1_1459	30	6	6	100.0	9.9751
D1_1483	30	5	5	100.0	15.2985
D1_17	30	4	4	100.0	29.8706
D1_362	30	5	5	100.0	14.0064
D1_468	30	1	1	100.0	5.5556
D1_494	30	2	2	100.0	5.2668
D1_553	30	4	4	100.0	32.7069
D1_661	30	6	6	100.0	31.408
D1_669	30	2	2	100.0	15.3171
D1_925	30	2	2	100.0	33.9744
D1_936	30	4	4	100.0	3.6931
D1_995	30	2	2	100.0	36.3636
D2_1036	30	1	1	100.0	18.6047
D2_1052	30	4	4	100.0	9.3348
D2_1221	30	2	2	100.0	6.6667
D2_1469	30	3	3	100.0	4.0043
D2_1493	30	2	2	100.0	24.6622
D2_224	30	5	5	100.0	31.073
D2_254	30	3	3	100.0	24.7581
D2_255	30	5	5	100.0	17.7628
D2_278	30	6	6	100.0	14.6665
D2_36	30	2	2	100.0	38.4211
D2_490	30	1	1	100.0	25.0
D2_692	30	19	19	100.0	16.8387
D2_753	30	2	2	100.0	17.6623
D2_856	30	2	2	100.0	7.0197
D2_909	30	4	4	100.0	16.1928
D2_90	30	6	6	100.0	12.4126
D2_951	30	3	3	100.0	7.358
D2_968	30	5	5	100.0	23.9285
D3_1294	30	5	5	100.0	18.3654
D3_187	30	3	3	100.0	13.2923
D3_265	30	6	6	100.0	10.0745
D3_343	30	1	1	100.0	20.5128
D3_359	30	5	5	100.0	14.531
D3_69	30	6	6	100.0	29.8632
D3_814	30	5	5	100.0	43.1509
D3_853	30	5	5	100.0	9.3817
D3_893	30	6	6	100.0	13.8605
D3_913	30	6	6	100.0	2.7269
D3_924	30	1	1	100.0	12.5
D4_1186	30	1	1	100.0	30.7692
D4_135	30	1	1	100.0	29.6296
D4_144	30	1	1	100.0	6.6667
D4_1457	30	3	3	100.0	20.291
D4_245	30	5	5	100.0	19.7794
Initial35	30	12	12	100.0	9.1156
Initial37	30	12	12	100.0	20.1631
Initial60	30	4	4	100.0	6.815
Initial71	30	2	2	100.0	5.8824
Initial93	30	28	28	100.0	10.6665
D4_164	30	5	4	80.0	8.6711
D4_1088	30	3	2	66.6667	7.9461
D10_1284	30	2	1	50.0	13.3333
D10_1070	30	17	0	0.0	0.0
D10_1364	30	1	0	0.0	0.0
D10_524	30	2	0	0.0	0.0
D10_681	30	4	0	0.0	0.0
D10_688	30	3	0	0.0	0.0
D10_802	30	5	0	0.0	0.0
D10_969	30	5	0	0.0	0.0
D1_1026	30	11	0	0.0	0.0
D1_1265	30	2	0	0.0	0.0
D1_422	30	4	0	0.0	0.0
D1_495	30	2	0	0.0	0.0
D1_848	30	2	0	0.0	0.0
D1_977	30	5	0	0.0	0.0
D2_666	30	4	0	0.0	0.0
D2_980	30	5	0	0.0	0.0
D2_986	30	6	0	0.0	0.0
D3_1063	30	6	0	0.0	0.0
D3_1082	30	3	0	0.0	0.0
D3_122	30	3	0	0.0	0.0
D3_1258	30	1	0	0.0	0.0
D3_203	30	2	0	0.0	0.0
D3_579	30	5	0	0.0	0.0
D3_997	30	5	0	0.0	0.0
Initial59	30	4	0	0.0	0.0
D10_1146	40	6	6	100.0	4.1428
D10_1229	40	5	5	100.0	6.0954
D10_1253	40	17	17	100.0	17.9853
D10_1314	40	6	6	100.0	15.9221
D10_1349	40	5	5	100.0	5.2341
D10_1394	40	16	16	100.0	13.3892
D10_1413	40	2	2	100.0	6.6129
D10_1462	40	1	1	100.0	16.129
D10_21	40	5	5	100.0	7.8392
D10_544	40	5	5	100.0	10.8695
D10_601	40	4	4	100.0	14.7165
D10_620	40	5	5	100.0	17.6739
D10_753	40	9	9	100.0	3.1616
D10_824	40	1	1	100.0	20.6897
D10_837	40	6	6	100.0	15.6706
D10_876	40	1	1	100.0	4.3478
D10_894	40	1	1	100.0	8.0
D10_925	40	20	20	100.0	27.2208
D10_943	40	6	6	100.0	15.4714
D1_1036	40	2	2	100.0	16.1458
D1_1199	40	5	5	100.0	21.7904
D1_1214	40	5	5	100.0	5.4355
D1_1234	40	14	14	100.0	9.5328
D1_1331	40	2	2	100.0	36.0753
D1_1434	40	4	4	100.0	19.1335
D1_1459	40	6	6	100.0	7.3105
D1_1483	40	5	5	100.0	3.8246
D1_17	40	4	4	100.0	29.8706
D1_362	40	5	5	100.0	10.5048
D1_468	40	1	1	100.0	2.7778
D1_553	40	4	4	100.0	20.8135
D1_661	40	6	6	100.0	29.4061
D1_669	40	2	2	100.0	10.878
D1_925	40	2	2	100.0	26.4245
D1_995	40	2	2	100.0	33.3333
D2_1036	40	1	1	100.0	11.6279
D2_1052	40	4	4	100.0	8.0154
D2_1493	40	2	2	100.0	15.6081
D2_224	40	5	5	100.0	30.448
D2_254	40	3	3	100.0	19.4256
D2_255	40	5	5	100.0	10.6577
D2_278	40	6	6	100.0	12.6395
D2_36	40	2	2	100.0	38.4211
D2_490	40	1	1	100.0	14.2857
D2_692	40	19	19	100.0	14.0323
D2_753	40	2	2	100.0	17.6623
D2_856	40	2	2	100.0	7.0197
D2_909	40	4	4	100.0	12.4591
D2_90	40	6	6	100.0	4.1375
D2_968	40	5	5	100.0	21.2307
D3_1294	40	5	5	100.0	13.6558
D3_187	40	3	3	100.0	10.7757
D3_265	40	6	6	100.0	7.4369
D3_343	40	1	1	100.0	10.2564
D3_359	40	5	5	100.0	4.4864
D3_69	40	6	6	100.0	21.7187
D3_814	40	5	5	100.0	25.2256
D3_853	40	5	5	100.0	3.013
D3_893	40	6	6	100.0	3.4651
D3_924	40	1	1	100.0	9.375
D4_1186	40	1	1	100.0	20.5128
D4_135	40	1	1	100.0	11.1111
D4_1457	40	3	3	100.0	16.8254
D4_245	40	5	5	100.0	13.1863
Initial37	40	12	12	100.0	3.9708
Initial93	40	28	28	100.0	7.111
D4_164	40	5	4	80.0	8.6711
D4_1088	40	3	2	66.6667	3.67
Initial35	40	12	7	58.3333	2.6287
D10_1284	40	2	1	50.0	8.3333
D10_1070	40	17	0	0.0	0.0
D10_1265	40	5	0	0.0	0.0
D10_1364	40	1	0	0.0	0.0
D10_1385	40	10	0	0.0	0.0
D10_524	40	2	0	0.0	0.0
D10_550	40	2	0	0.0	0.0
D10_681	40	4	0	0.0	0.0
D10_688	40	3	0	0.0	0.0
D10_802	40	5	0	0.0	0.0
D10_969	40	5	0	0.0	0.0
D1_1026	40	11	0	0.0	0.0
D1_1261	40	9	0	0.0	0.0
D1_1265	40	2	0	0.0	0.0
D1_422	40	4	0	0.0	0.0
D1_494	40	2	0	0.0	0.0
D1_495	40	2	0	0.0	0.0
D1_848	40	2	0	0.0	0.0
D1_936	40	4	0	0.0	0.0
D1_977	40	5	0	0.0	0.0
D2_1221	40	2	0	0.0	0.0
D2_1469	40	3	0	0.0	0.0
D2_666	40	4	0	0.0	0.0
D2_951	40	3	0	0.0	0.0
D2_980	40	5	0	0.0	0.0
D2_986	40	6	0	0.0	0.0
D3_1063	40	6	0	0.0	0.0
D3_1082	40	3	0	0.0	0.0
D3_122	40	3	0	0.0	0.0
D3_1258	40	1	0	0.0	0.0
D3_203	40	2	0	0.0	0.0
D3_579	40	5	0	0.0	0.0
D3_913	40	6	0	0.0	0.0
D3_997	40	5	0	0.0	0.0
D4_144	40	1	0	0.0	0.0
Initial59	40	4	0	0.0	0.0
Initial60	40	4	0	0.0	0.0
Initial71	40	2	0	0.0	0.0
D10_1253	50	17	17	100.0	7.47
D10_1314	50	6	6	100.0	3.9805
D10_1394	50	16	16	100.0	3.8025
D10_1462	50	1	1	100.0	9.6774
D10_21	50	5	5	100.0	7.8392
D10_544	50	5	5	100.0	7.2464
D10_601	50	4	4	100.0	7.8583
D10_620	50	5	5	100.0	13.9791
D10_824	50	1	1	100.0	17.2414
D10_925	50	20	20	100.0	12.713
D10_943	50	6	6	100.0	10.3142
D1_1036	50	2	2	100.0	12.9167
D1_1199	50	5	5	100.0	21.2776
D1_1234	50	14	14	100.0	6.9272
D1_1331	50	2	2	100.0	22.957
D1_1434	50	4	4	100.0	15.2132
D1_17	50	4	4	100.0	16.5948
D1_362	50	5	5	100.0	3.5016
D1_553	50	4	4	100.0	11.8934
D1_661	50	6	6	100.0	18.8361
D1_669	50	2	2	100.0	3.2195
D1_925	50	2	2	100.0	11.3248
D1_995	50	2	2	100.0	31.8182
D2_1036	50	1	1	100.0	6.9767
D2_1052	50	4	4	100.0	5.3436
D2_1493	50	2	2	100.0	2.6014
D2_224	50	5	5	100.0	18.6686
D2_254	50	3	3	100.0	12.3791
D2_255	50	5	5	100.0	7.1051
D2_36	50	2	2	100.0	21.9549
D2_692	50	19	19	100.0	8.4194
D2_753	50	2	2	100.0	11.7749
D2_856	50	2	2	100.0	7.0197
D2_90	50	6	6	100.0	4.1375
D2_968	50	5	5	100.0	15.9818
D3_1294	50	5	5	100.0	3.4139
D3_187	50	3	3	100.0	7.1838
D3_265	50	6	6	100.0	4.7992
D3_343	50	1	1	100.0	7.6923
D3_359	50	5	5	100.0	3.9986
D3_69	50	6	6	100.0	16.289
D3_814	50	5	5	100.0	14.9066
D4_1186	50	1	1	100.0	12.8205
D4_1457	50	3	3	100.0	5.3439
D4_245	50	5	5	100.0	5.7598
D4_164	50	5	4	80.0	6.003
D10_1284	50	2	1	50.0	5.0
D10_1413	50	2	1	50.0	1.6667
Initial35	50	12	2	16.6667	0.5401
Initial37	50	12	1	8.3333	0.2525
D10_1070	50	17	0	0.0	0.0
D10_1146	50	6	0	0.0	0.0
D10_1229	50	5	0	0.0	0.0
D10_1265	50	5	0	0.0	0.0
D10_1349	50	5	0	0.0	0.0
D10_1364	50	1	0	0.0	0.0
D10_1385	50	10	0	0.0	0.0
D10_524	50	2	0	0.0	0.0
D10_550	50	2	0	0.0	0.0
D10_681	50	4	0	0.0	0.0
D10_688	50	3	0	0.0	0.0
D10_753	50	9	0	0.0	0.0
D10_802	50	5	0	0.0	0.0
D10_837	50	6	0	0.0	0.0
D10_876	50	1	0	0.0	0.0
D10_894	50	1	0	0.0	0.0
D10_969	50	5	0	0.0	0.0
D1_1026	50	11	0	0.0	0.0
D1_1214	50	5	0	0.0	0.0
D1_1261	50	9	0	0.0	0.0
D1_1265	50	2	0	0.0	0.0
D1_1459	50	6	0	0.0	0.0
D1_1483	50	5	0	0.0	0.0
D1_422	50	4	0	0.0	0.0
D1_468	50	1	0	0.0	0.0
D1_494	50	2	0	0.0	0.0
D1_495	50	2	0	0.0	0.0
D1_848	50	2	0	0.0	0.0
D1_936	50	4	0	0.0	0.0
D1_977	50	5	0	0.0	0.0
D2_1221	50	2	0	0.0	0.0
D2_1469	50	3	0	0.0	0.0
D2_278	50	6	0	0.0	0.0
D2_490	50	1	0	0.0	0.0
D2_666	50	4	0	0.0	0.0
D2_909	50	4	0	0.0	0.0
D2_951	50	3	0	0.0	0.0
D2_980	50	5	0	0.0	0.0
D2_986	50	6	0	0.0	0.0
D3_1063	50	6	0	0.0	0.0
D3_1082	50	3	0	0.0	0.0
D3_122	50	3	0	0.0	0.0
D3_1258	50	1	0	0.0	0.0
D3_203	50	2	0	0.0	0.0
D3_579	50	5	0	0.0	0.0
D3_853	50	5	0	0.0	0.0
D3_893	50	6	0	0.0	0.0
D3_913	50	6	0	0.0	0.0
D3_924	50	1	0	0.0	0.0
D3_997	50	5	0	0.0	0.0
D4_1088	50	3	0	0.0	0.0
D4_135	50	1	0	0.0	0.0
D4_144	50	1	0	0.0	0.0
Initial59	50	4	0	0.0	0.0
Initial60	50	4	0	0.0	0.0
Initial71	50	2	0	0.0	0.0
Initial93	50	28	0	0.0	0.0
D10_620	60	5	5	100.0	8.1588
D10_824	60	1	1	100.0	6.8966
D10_925	60	20	20	100.0	12.713
D10_943	60	6	6	100.0	5.1571
D1_1199	60	5	5	100.0	12.4588
D1_1331	60	2	2	100.0	13.1183
D1_1434	60	4	4	100.0	6.0853
D1_661	60	6	6	100.0	3.2144
D1_925	60	2	2	100.0	7.5499
D1_995	60	2	2	100.0	18.1818
D2_1036	60	1	1	100.0	4.6512
D2_224	60	5	5	100.0	11.2012
D2_254	60	3	3	100.0	7.9989
D2_36	60	2	2	100.0	8.2331
D2_692	60	19	19	100.0	2.8065
D2_753	60	2	2	100.0	2.9437
D2_968	60	5	5	100.0	9.5891
D3_343	60	1	1	100.0	2.5641
D3_69	60	6	6	100.0	8.1445
D4_1186	60	1	1	100.0	2.5641
D4_1457	60	3	3	100.0	2.672
D10_1284	60	2	1	50.0	3.3333
D10_1070	60	17	0	0.0	0.0
D10_1146	60	6	0	0.0	0.0
D10_1229	60	5	0	0.0	0.0
D10_1253	60	17	0	0.0	0.0
D10_1265	60	5	0	0.0	0.0
D10_1314	60	6	0	0.0	0.0
D10_1349	60	5	0	0.0	0.0
D10_1364	60	1	0	0.0	0.0
D10_1385	60	10	0	0.0	0.0
D10_1394	60	16	0	0.0	0.0
D10_1413	60	2	0	0.0	0.0
D10_1462	60	1	0	0.0	0.0
D10_21	60	5	0	0.0	0.0
D10_524	60	2	0	0.0	0.0
D10_544	60	5	0	0.0	0.0
D10_550	60	2	0	0.0	0.0
D10_601	60	4	0	0.0	0.0
D10_681	60	4	0	0.0	0.0
D10_688	60	3	0	0.0	0.0
D10_753	60	9	0	0.0	0.0
D10_802	60	5	0	0.0	0.0
D10_837	60	6	0	0.0	0.0
D10_876	60	1	0	0.0	0.0
D10_894	60	1	0	0.0	0.0
D10_969	60	5	0	0.0	0.0
D1_1026	60	11	0	0.0	0.0
D1_1036	60	2	0	0.0	0.0
D1_1214	60	5	0	0.0	0.0
D1_1234	60	14	0	0.0	0.0
D1_1261	60	9	0	0.0	0.0
D1_1265	60	2	0	0.0	0.0
D1_1459	60	6	0	0.0	0.0
D1_1483	60	5	0	0.0	0.0
D1_17	60	4	0	0.0	0.0
D1_362	60	5	0	0.0	0.0
D1_422	60	4	0	0.0	0.0
D1_468	60	1	0	0.0	0.0
D1_494	60	2	0	0.0	0.0
D1_495	60	2	0	0.0	0.0
D1_553	60	4	0	0.0	0.0
D1_669	60	2	0	0.0	0.0
D1_848	60	2	0	0.0	0.0
D1_936	60	4	0	0.0	0.0
D1_977	60	5	0	0.0	0.0
D2_1052	60	4	0	0.0	0.0
D2_1221	60	2	0	0.0	0.0
D2_1469	60	3	0	0.0	0.0
D2_1493	60	2	0	0.0	0.0
D2_255	60	5	0	0.0	0.0
D2_278	60	6	0	0.0	0.0
D2_490	60	1	0	0.0	0.0
D2_666	60	4	0	0.0	0.0
D2_856	60	2	0	0.0	0.0
D2_909	60	4	0	0.0	0.0
D2_90	60	6	0	0.0	0.0
D2_951	60	3	0	0.0	0.0
D2_980	60	5	0	0.0	0.0
D2_986	60	6	0	0.0	0.0
D3_1063	60	6	0	0.0	0.0
D3_1082	60	3	0	0.0	0.0
D3_122	60	3	0	0.0	0.0
D3_1258	60	1	0	0.0	0.0
D3_1294	60	5	0	0.0	0.0
D3_187	60	3	0	0.0	0.0
D3_203	60	2	0	0.0	0.0
D3_265	60	6	0	0.0	0.0
D3_359	60	5	0	0.0	0.0
D3_579	60	5	0	0.0	0.0
D3_814	60	5	0	0.0	0.0
D3_853	60	5	0	0.0	0.0
D3_893	60	6	0	0.0	0.0
D3_913	60	6	0	0.0	0.0
D3_924	60	1	0	0.0	0.0
D3_997	60	5	0	0.0	0.0
D4_1088	60	3	0	0.0	0.0
D4_135	60	1	0	0.0	0.0
D4_144	60	1	0	0.0	0.0
D4_164	60	5	0	0.0	0.0
D4_245	60	5	0	0.0	0.0
Initial35	60	12	0	0.0	0.0
Initial37	60	12	0	0.0	0.0
Initial59	60	4	0	0.0	0.0
Initial60	60	4	0	0.0	0.0
Initial71	60	2	0	0.0	0.0
Initial93	60	28	0	0.0	0.0
D10_925	70	20	20	100.0	3.1783
D1_995	70	2	2	100.0	6.0606
D2_968	70	5	5	100.0	3.1964
D3_69	70	6	6	100.0	2.7148
D10_1070	70	17	0	0.0	0.0
D10_1146	70	6	0	0.0	0.0
D10_1229	70	5	0	0.0	0.0
D10_1253	70	17	0	0.0	0.0
D10_1265	70	5	0	0.0	0.0
D10_1284	70	2	0	0.0	0.0
D10_1314	70	6	0	0.0	0.0
D10_1349	70	5	0	0.0	0.0
D10_1364	70	1	0	0.0	0.0
D10_1385	70	10	0	0.0	0.0
D10_1394	70	16	0	0.0	0.0
D10_1413	70	2	0	0.0	0.0
D10_1462	70	1	0	0.0	0.0
D10_21	70	5	0	0.0	0.0
D10_524	70	2	0	0.0	0.0
D10_544	70	5	0	0.0	0.0
D10_550	70	2	0	0.0	0.0
D10_601	70	4	0	0.0	0.0
D10_620	70	5	0	0.0	0.0
D10_681	70	4	0	0.0	0.0
D10_688	70	3	0	0.0	0.0
D10_753	70	9	0	0.0	0.0
D10_802	70	5	0	0.0	0.0
D10_824	70	1	0	0.0	0.0
D10_837	70	6	0	0.0	0.0
D10_876	70	1	0	0.0	0.0
D10_894	70	1	0	0.0	0.0
D10_943	70	6	0	0.0	0.0
D10_969	70	5	0	0.0	0.0
D1_1026	70	11	0	0.0	0.0
D1_1036	70	2	0	0.0	0.0
D1_1199	70	5	0	0.0	0.0
D1_1214	70	5	0	0.0	0.0
D1_1234	70	14	0	0.0	0.0
D1_1261	70	9	0	0.0	0.0
D1_1265	70	2	0	0.0	0.0
D1_1331	70	2	0	0.0	0.0
D1_1434	70	4	0	0.0	0.0
D1_1459	70	6	0	0.0	0.0
D1_1483	70	5	0	0.0	0.0
D1_17	70	4	0	0.0	0.0
D1_362	70	5	0	0.0	0.0
D1_422	70	4	0	0.0	0.0
D1_468	70	1	0	0.0	0.0
D1_494	70	2	0	0.0	0.0
D1_495	70	2	0	0.0	0.0
D1_553	70	4	0	0.0	0.0
D1_661	70	6	0	0.0	0.0
D1_669	70	2	0	0.0	0.0
D1_848	70	2	0	0.0	0.0
D1_925	70	2	0	0.0	0.0
D1_936	70	4	0	0.0	0.0
D1_977	70	5	0	0.0	0.0
D2_1036	70	1	0	0.0	0.0
D2_1052	70	4	0	0.0	0.0
D2_1221	70	2	0	0.0	0.0
D2_1469	70	3	0	0.0	0.0
D2_1493	70	2	0	0.0	0.0
D2_224	70	5	0	0.0	0.0
D2_254	70	3	0	0.0	0.0
D2_255	70	5	0	0.0	0.0
D2_278	70	6	0	0.0	0.0
D2_36	70	2	0	0.0	0.0
D2_490	70	1	0	0.0	0.0
D2_666	70	4	0	0.0	0.0
D2_692	70	19	0	0.0	0.0
D2_753	70	2	0	0.0	0.0
D2_856	70	2	0	0.0	0.0
D2_909	70	4	0	0.0	0.0
D2_90	70	6	0	0.0	0.0
D2_951	70	3	0	0.0	0.0
D2_980	70	5	0	0.0	0.0
D2_986	70	6	0	0.0	0.0
D3_1063	70	6	0	0.0	0.0
D3_1082	70	3	0	0.0	0.0
D3_122	70	3	0	0.0	0.0
D3_1258	70	1	0	0.0	0.0
D3_1294	70	5	0	0.0	0.0
D3_187	70	3	0	0.0	0.0
D3_203	70	2	0	0.0	0.0
D3_265	70	6	0	0.0	0.0
D3_343	70	1	0	0.0	0.0
D3_359	70	5	0	0.0	0.0
D3_579	70	5	0	0.0	0.0
D3_814	70	5	0	0.0	0.0
D3_853	70	5	0	0.0	0.0
D3_893	70	6	0	0.0	0.0
D3_913	70	6	0	0.0	0.0
D3_924	70	1	0	0.0	0.0
D3_997	70	5	0	0.0	0.0
D4_1088	70	3	0	0.0	0.0
D4_1186	70	1	0	0.0	0.0
D4_135	70	1	0	0.0	0.0
D4_144	70	1	0	0.0	0.0
D4_1457	70	3	0	0.0	0.0
D4_164	70	5	0	0.0	0.0
D4_245	70	5	0	0.0	0.0
Initial35	70	12	0	0.0	0.0
Initial37	70	12	0	0.0	0.0
Initial59	70	4	0	0.0	0.0
Initial60	70	4	0	0.0	0.0
Initial71	70	2	0	0.0	0.0
Initial93	70	28	0	0.0	0.0
