## Supplemental table 5 for "A deep learning predictor of bindable protein surfaces to guide generative synthetic biology"

Target	Threshold	Total_Binders_Evaluated	Binders_With_Hotspot	Success_Rate	Avg_Coverage_Pct
CD59	50	184	184	100.0	58.9057
LAR_1	50	28	28	100.0	64.8101
CD9	50	2	2	100.0	98.1481
mTIGIT	50	106	106	100.0	52.0402
CD164	50	13	13	100.0	42.797
CD44	50	5	5	100.0	54.5
TFR_bot	50	2	2	100.0	95.3125
CD81	50	93	93	100.0	64.8372
ALCAM	50	24	24	100.0	48.2223
CD59	60	184	184	100.0	39.9847
LAR_1	60	28	28	100.0	47.1347
CD9	60	2	2	100.0	83.3333
mTIGIT	60	106	106	100.0	40.7577
CD164	60	13	13	100.0	33.8456
CD44	60	5	5	100.0	48.0747
TFR_bot	60	2	2	100.0	79.4859
CD81	60	93	93	100.0	50.384
ALCAM	60	24	24	100.0	32.0758
LAR_1	70	28	28	100.0	28.8701
CD9	70	2	2	100.0	77.7778
CD164	70	13	13	100.0	27.0379
CD44	70	5	5	100.0	37.9598
TFR_bot	70	2	2	100.0	47.7319
CD81	70	93	93	100.0	36.4123
ALCAM	70	24	24	100.0	17.7562
CD59	70	184	171	92.9348	19.4585
mTIGIT	70	106	96	90.566	13.1981
