## Supplemental table 7 for "A deep learning predictor of bindable protein surfaces to guide generative synthetic biology"

Target	Threshold	Total_Binders_Evaluated	Binders_With_Hotspot	Success_Rate	Avg_Coverage_Pct
d103_1	50	16	16	100.0	67.638
d106	50	23	23	100.0	57.5163
d108_1	50	37	37	100.0	70.6851
d10	50	3	3	100.0	78.4226
d112_1	50	50	50	100.0	86.2755
d126_1	50	14	14	100.0	80.7559
d139	50	74	74	100.0	55.8237
d14	50	66	66	100.0	53.4072
d15	50	30	30	100.0	53.7895
d199	50	3	3	100.0	51.7204
d19	50	6	6	100.0	45.8289
d21	50	19	19	100.0	83.1044
d228_2	50	34	34	100.0	25.9095
d24	50	10	10	100.0	54.8812
d256_2	50	48	48	100.0	55.8307
d26	50	67	67	100.0	7.0642
d279	50	5	5	100.0	57.1609
d27	50	48	48	100.0	19.8936
d29	50	52	52	100.0	83.9003
d3	50	29	29	100.0	84.4774
d40_3	50	11	11	100.0	80.5112
d79_3	50	10	10	100.0	81.9803
d82_3	50	1	1	100.0	68.75
d8	50	1	1	100.0	93.1034
denovo-19_7_iter4	50	7	7	100.0	50.664
denovo-21_3_iter10	50	2	2	100.0	28.181
denovo-29_1_iter12	50	2	2	100.0	25.7451
d103_1	60	16	16	100.0	55.0346
d106	60	23	23	100.0	41.1067
d108_1	60	37	37	100.0	60.0663
d10	60	3	3	100.0	63.6905
d112_1	60	50	50	100.0	73.8327
d126_1	60	14	14	100.0	62.8577
d139	60	74	74	100.0	46.1354
d14	60	66	66	100.0	45.6216
d15	60	30	30	100.0	36.6719
d199	60	3	3	100.0	44.1318
d19	60	6	6	100.0	37.7836
d21	60	19	19	100.0	74.1274
d228_2	60	34	34	100.0	15.0762
d24	60	10	10	100.0	37.9182
d256_2	60	48	48	100.0	12.5516
d279	60	5	5	100.0	35.8948
d29	60	52	52	100.0	45.7291
d3	60	29	29	100.0	73.0124
d40_3	60	11	11	100.0	68.0787
d79_3	60	10	10	100.0	69.4477
d82_3	60	1	1	100.0	54.1667
d8	60	1	1	100.0	68.9655
denovo-19_7_iter4	60	7	7	100.0	39.3741
denovo-21_3_iter10	60	2	2	100.0	12.0072
denovo-29_1_iter12	60	2	2	100.0	13.8627
d27	60	48	47	97.9167	4.0203
d26	60	67	1	1.4925	0.127
d103_1	70	16	16	100.0	41.2186
d106	70	23	23	100.0	34.9103
d108_1	70	37	37	100.0	43.3466
d10	70	3	3	100.0	54.8512
d112_1	70	50	50	100.0	50.7049
d126_1	70	14	14	100.0	36.344
d139	70	74	74	100.0	25.9545
d14	70	66	66	100.0	18.1842
d15	70	30	30	100.0	25.3268
d199	70	3	3	100.0	22.5867
d19	70	6	6	100.0	12.5649
d21	70	19	19	100.0	46.0704
d24	70	10	10	100.0	19.13
d279	70	5	5	100.0	25.0486
d29	70	52	52	100.0	22.2395
d3	70	29	29	100.0	48.4812
d40_3	70	11	11	100.0	51.1873
d79_3	70	10	10	100.0	52.5613
d82_3	70	1	1	100.0	22.9167
d8	70	1	1	100.0	20.6897
denovo-19_7_iter4	70	7	7	100.0	25.6556
denovo-21_3_iter10	70	2	2	100.0	12.0072
denovo-29_1_iter12	70	2	2	100.0	4.9412
d228_2	70	34	32	94.1176	3.7451
d256_2	70	48	4	8.3333	2.3653
d26	70	67	0	0.0	0.0
d27	70	48	0	0.0	0.0
