## Supplemental table 9 for "A deep learning predictor of bindable protein surfaces to guide generative synthetic biology"

Target	Threshold	Original_Target_Residues	Total_Binders_Evaluated	Binders_With_Hotspot	Success_Rate	Avg_Coverage_Pct
D10_1070	50	142	38	38	100.0	21.995
D10_1146	50	115	147	147	100.0	61.4348
D10_1229	50	180	189	189	100.0	65.0614
D10_1253	50	155	18	18	100.0	71.4765
D10_1265	50	121	63	63	100.0	42.9198
D10_1284	50	196	186	186	100.0	69.5739
D10_1314	50	115	70	70	100.0	28.8521
D10_1349	50	100	37	37	100.0	86.744
D10_1364	50	156	75	75	100.0	67.1082
D10_1385	50	192	63	63	100.0	53.2514
D10_1394	50	158	27	27	100.0	79.2823
D10_1413	50	236	116	116	100.0	79.1279
D10_1462	50	202	61	61	100.0	79.2387
D10_21	50	218	13	13	100.0	59.645
D10_544	50	167	39	39	100.0	35.8948
D10_550	50	238	7	7	100.0	39.0507
D10_601	50	169	79	79	100.0	69.2937
D10_620	50	105	195	195	100.0	82.3114
D10_681	50	100	34	34	100.0	64.4177
D10_688	50	184	74	74	100.0	53.1768
D10_753	50	223	9	9	100.0	67.4908
D10_802	50	195	7	7	100.0	41.2787
D10_824	50	147	23	23	100.0	49.991
D10_837	50	223	106	106	100.0	92.6393
D10_876	50	167	5	5	100.0	83.9586
D10_894	50	195	1	1	100.0	20.0
D10_925	50	152	64	64	100.0	63.1947
D10_943	50	166	114	114	100.0	72.4842
D10_969	50	134	19	19	100.0	36.8031
D1_1036	50	209	68	68	100.0	64.407
D1_1199	50	124	82	82	100.0	83.1512
D1_1214	50	245	3	3	100.0	5.7678
D1_1234	50	145	57	57	100.0	81.971
D1_1261	50	197	54	54	100.0	89.1098
D1_1331	50	177	49	49	100.0	94.3156
D1_1434	50	136	35	35	100.0	80.5475
D1_1459	50	232	199	199	100.0	96.1089
D1_1483	50	161	12	12	100.0	22.5705
D1_17	50	235	24	24	100.0	89.8921
D1_362	50	146	274	274	100.0	94.4252
D1_422	50	194	33	33	100.0	72.7918
D1_468	50	245	18	18	100.0	69.5415
D1_494	50	190	39	39	100.0	72.4633
D1_495	50	215	1	1	100.0	12.8205
D1_553	50	230	34	34	100.0	72.1124
D1_661	50	104	78	78	100.0	87.7486
D1_669	50	164	48	48	100.0	64.1906
D1_925	50	208	10	10	100.0	89.2823
D1_936	50	245	37	37	100.0	45.8118
D1_977	50	144	7	7	100.0	43.1211
D1_995	50	244	53	53	100.0	96.0601
D2_1036	50	206	73	73	100.0	64.8806
D2_1052	50	206	75	75	100.0	95.4023
D2_1469	50	186	188	188	100.0	48.6724
D2_1493	50	240	136	136	100.0	77.8057
D2_224	50	222	130	130	100.0	79.495
D2_254	50	165	182	182	100.0	66.9431
D2_255	50	146	111	111	100.0	84.8404
D2_278	50	219	1	1	100.0	30.5556
D2_36	50	178	55	55	100.0	61.1996
D2_490	50	235	60	60	100.0	79.9604
D2_666	50	204	16	16	100.0	59.2469
D2_692	50	169	61	61	100.0	83.1891
D2_753	50	213	126	126	100.0	85.0106
D2_856	50	179	88	88	100.0	82.3385
D2_90	50	167	331	331	100.0	72.7523
D2_909	50	128	43	43	100.0	76.6506
D2_951	50	248	283	283	100.0	76.1429
D2_968	50	148	193	193	100.0	79.8378
D2_980	50	159	53	53	100.0	69.6853
D2_986	50	173	61	61	100.0	97.9701
D3_1063	50	130	97	97	100.0	76.9128
D3_1082	50	201	8	8	100.0	57.5879
D3_122	50	191	78	78	100.0	76.2458
D3_1294	50	167	352	352	100.0	89.9539
D3_187	50	191	279	279	100.0	77.2042
D3_203	50	173	12	12	100.0	64.906
D3_265	50	157	55	55	100.0	63.7472
D3_343	50	211	14	14	100.0	20.8556
D3_359	50	109	148	148	100.0	91.3721
D3_579	50	102	14	14	100.0	71.7824
D3_69	50	142	69	69	100.0	56.8141
D3_814	50	238	11	11	100.0	81.7093
D3_853	50	159	140	140	100.0	85.7058
D3_893	50	221	20	20	100.0	46.4976
D3_913	50	193	116	116	100.0	40.0974
D3_924	50	212	172	172	100.0	70.9774
D3_997	50	231	23	23	100.0	27.0067
D4_1186	50	139	85	85	100.0	78.7814
D4_135	50	166	24	24	100.0	15.3967
D4_144	50	218	17	17	100.0	64.2855
D4_1457	50	126	100	100	100.0	84.9432
D4_164	50	123	106	106	100.0	70.1824
D4_245	50	129	39	39	100.0	95.3271
Initial35	50	147	33	33	100.0	88.252
Initial37	50	137	30	30	100.0	79.4529
Initial59	50	144	7	7	100.0	53.3279
Initial60	50	144	91	91	100.0	53.6431
Initial71	50	92	17	17	100.0	45.0817
Initial93	50	150	182	182	100.0	59.4933
D2_1221	50	180	34	10	29.4118	21.8376
D10_1146	60	115	147	147	100.0	43.6015
D10_1229	60	180	189	189	100.0	30.9066
D10_1253	60	155	18	18	100.0	34.937
D10_1265	60	121	63	63	100.0	25.5538
D10_1284	60	196	186	186	100.0	57.3321
D10_1314	60	115	70	70	100.0	17.8069
D10_1349	60	100	37	37	100.0	82.4249
D10_1364	60	156	75	75	100.0	53.5148
D10_1385	60	192	63	63	100.0	38.5096
D10_1394	60	158	27	27	100.0	60.8888
D10_1413	60	236	116	116	100.0	63.2692
D10_1462	60	202	61	61	100.0	62.3712
D10_21	60	218	13	13	100.0	44.4458
D10_544	60	167	39	39	100.0	12.5541
D10_550	60	238	7	7	100.0	26.1941
D10_601	60	169	79	79	100.0	44.1993
D10_620	60	105	195	195	100.0	75.8563
D10_681	60	100	34	34	100.0	47.8676
D10_688	60	184	74	74	100.0	35.57
D10_753	60	223	9	9	100.0	57.6986
D10_802	60	195	7	7	100.0	24.7771
D10_824	60	147	23	23	100.0	39.2987
D10_837	60	223	106	106	100.0	72.0982
D10_876	60	167	5	5	100.0	46.0858
D10_894	60	195	1	1	100.0	5.7143
D10_925	60	152	64	64	100.0	32.4122
D10_943	60	166	114	114	100.0	58.5747
D10_969	60	134	19	19	100.0	14.1446
D1_1036	60	209	68	68	100.0	47.1418
D1_1199	60	124	82	82	100.0	78.6524
D1_1234	60	145	57	57	100.0	47.2992
D1_1261	60	197	54	54	100.0	66.7562
D1_1331	60	177	49	49	100.0	81.0811
D1_1434	60	136	35	35	100.0	56.7138
D1_1459	60	232	199	199	100.0	88.368
D1_1483	60	161	12	12	100.0	8.5513
D1_17	60	235	24	24	100.0	70.9828
D1_362	60	146	274	274	100.0	76.3145
D1_422	60	194	33	33	100.0	50.9285
D1_468	60	245	18	18	100.0	22.6643
D1_494	60	190	39	39	100.0	59.079
D1_495	60	215	1	1	100.0	2.5641
D1_553	60	230	34	34	100.0	62.14
D1_661	60	104	78	78	100.0	78.6501
D1_669	60	164	48	48	100.0	49.6342
D1_925	60	208	10	10	100.0	73.7652
D1_936	60	245	37	37	100.0	16.6673
D1_977	60	144	7	7	100.0	28.3703
D1_995	60	244	53	53	100.0	86.0796
D2_1036	60	206	73	73	100.0	54.4634
D2_1052	60	206	75	75	100.0	88.0589
D2_1469	60	186	188	188	100.0	18.0471
D2_1493	60	240	136	136	100.0	76.7239
D2_224	60	222	130	130	100.0	66.4409
D2_254	60	165	182	182	100.0	57.8409
D2_255	60	146	111	111	100.0	66.0664
D2_278	60	219	1	1	100.0	22.2222
D2_36	60	178	55	55	100.0	45.021
D2_490	60	235	60	60	100.0	63.6912
D2_666	60	204	16	16	100.0	38.1501
D2_692	60	169	61	61	100.0	73.5723
D2_753	60	213	126	126	100.0	76.5891
D2_856	60	179	88	88	100.0	75.3497
D2_90	60	167	331	331	100.0	69.2951
D2_909	60	128	43	43	100.0	61.0162
D2_951	60	248	283	283	100.0	66.6666
D2_968	60	148	193	193	100.0	69.0955
D2_980	60	159	53	53	100.0	60.328
D2_986	60	173	61	61	100.0	43.5966
D3_1063	60	130	97	97	100.0	52.3296
D3_1082	60	201	8	8	100.0	39.2881
D3_122	60	191	78	78	100.0	38.6509
D3_1294	60	167	352	352	100.0	86.2783
D3_187	60	191	279	279	100.0	64.9559
D3_203	60	173	12	12	100.0	41.7669
D3_265	60	157	55	55	100.0	50.963
D3_359	60	109	148	148	100.0	86.029
D3_579	60	102	14	14	100.0	51.9818
D3_69	60	142	69	69	100.0	40.822
D3_814	60	238	11	11	100.0	57.1108
D3_853	60	159	140	140	100.0	68.5941
D3_893	60	221	20	20	100.0	32.1238
D3_913	60	193	116	116	100.0	19.8796
D3_924	60	212	172	172	100.0	54.7846
D3_997	60	231	23	23	100.0	23.2923
D4_1186	60	139	85	85	100.0	71.4421
D4_135	60	166	24	24	100.0	5.2167
D4_144	60	218	17	17	100.0	32.7104
D4_1457	60	126	100	100	100.0	64.0419
D4_245	60	129	39	39	100.0	91.4932
Initial35	60	147	33	33	100.0	68.542
Initial37	60	137	30	30	100.0	65.5752
Initial60	60	144	91	91	100.0	27.1961
Initial71	60	92	17	17	100.0	33.4217
Initial93	60	150	182	182	100.0	47.6284
D4_164	60	123	106	105	99.0566	41.4073
D10_1070	60	142	38	33	86.8421	11.5776
Initial59	60	144	7	6	85.7143	19.1675
D2_1221	60	180	34	10	29.4118	17.6095
D1_1214	60	245	3	0	0.0	0.0
D3_343	60	211	14	0	0.0	0.0
D10_1146	70	115	147	147	100.0	30.5808
D10_1253	70	155	18	18	100.0	12.5324
D10_1284	70	196	186	186	100.0	44.6643
D10_1349	70	100	37	37	100.0	73.5721
D10_1385	70	192	63	63	100.0	12.7878
D10_1394	70	158	27	27	100.0	18.7867
D10_1413	70	236	116	116	100.0	33.5342
D10_1462	70	202	61	61	100.0	51.3068
D10_21	70	218	13	13	100.0	29.2362
D10_550	70	238	7	7	100.0	7.7296
D10_601	70	169	79	79	100.0	10.4695
D10_620	70	105	195	195	100.0	57.2327
D10_681	70	100	34	34	100.0	16.1172
D10_688	70	184	74	74	100.0	23.9174
D10_753	70	223	9	9	100.0	37.6818
D10_802	70	195	7	7	100.0	6.5452
D10_824	70	147	23	23	100.0	30.4969
D10_837	70	223	106	106	100.0	51.1678
D10_876	70	167	5	5	100.0	24.6153
D10_943	70	166	114	114	100.0	41.873
D1_1036	70	209	68	68	100.0	29.518
D1_1199	70	124	82	82	100.0	68.0861
D1_1261	70	197	54	54	100.0	54.1381
D1_1331	70	177	49	49	100.0	44.965
D1_1434	70	136	35	35	100.0	41.3552
D1_1459	70	232	199	199	100.0	83.9621
D1_17	70	235	24	24	100.0	32.4377
D1_362	70	146	274	274	100.0	49.5422
D1_422	70	194	33	33	100.0	42.0021
D1_468	70	245	18	18	100.0	9.3396
D1_494	70	190	39	39	100.0	29.277
D1_553	70	230	34	34	100.0	41.231
D1_661	70	104	78	78	100.0	53.8996
D1_669	70	164	48	48	100.0	11.3731
D1_925	70	208	10	10	100.0	48.3542
D1_995	70	244	53	53	100.0	65.4295
D2_1036	70	206	73	73	100.0	34.0317
D2_1052	70	206	75	75	100.0	48.847
D2_1493	70	240	136	136	100.0	58.377
D2_224	70	222	130	130	100.0	42.0435
D2_254	70	165	182	182	100.0	45.7718
D2_255	70	146	111	111	100.0	40.6311
D2_278	70	219	1	1	100.0	5.5556
D2_36	70	178	55	55	100.0	28.0372
D2_490	70	235	60	60	100.0	42.3854
D2_666	70	204	16	16	100.0	9.444
D2_692	70	169	61	61	100.0	59.7786
D2_753	70	213	126	126	100.0	46.9569
D2_856	70	179	88	88	100.0	67.0004
D2_90	70	167	331	331	100.0	56.0979
D2_909	70	128	43	43	100.0	45.7994
D2_951	70	248	283	283	100.0	57.0141
D2_968	70	148	193	193	100.0	63.9392
D2_980	70	159	53	53	100.0	14.3415
D2_986	70	173	61	61	100.0	4.0893
D3_1063	70	130	97	97	100.0	37.1561
D3_1082	70	201	8	8	100.0	15.7849
D3_122	70	191	78	78	100.0	11.0828
D3_1294	70	167	352	352	100.0	67.8995
D3_187	70	191	279	279	100.0	35.3755
D3_203	70	173	12	12	100.0	8.5996
D3_265	70	157	55	55	100.0	25.1414
D3_359	70	109	148	148	100.0	59.0193
D3_579	70	102	14	14	100.0	39.9854
D3_69	70	142	69	69	100.0	15.071
D3_814	70	238	11	11	100.0	29.1132
D3_853	70	159	140	140	100.0	26.6182
D3_893	70	221	20	20	100.0	12.9162
D3_924	70	212	172	172	100.0	42.3679
D3_997	70	231	23	23	100.0	14.4919
D4_1186	70	139	85	85	100.0	67.0949
D4_144	70	218	17	17	100.0	3.4595
D4_1457	70	126	100	100	100.0	47.9152
D4_245	70	129	39	39	100.0	68.1049
Initial37	70	137	30	30	100.0	40.6387
Initial93	70	150	182	182	100.0	41.1805
D10_1229	70	180	189	188	99.4709	12.1955
D3_913	70	193	116	113	97.4138	5.63
Initial35	70	147	33	32	96.9697	52.7512
D4_164	70	123	106	100	94.3396	25.2417
D10_1364	70	156	75	70	93.3333	40.0737
D10_1314	70	115	70	65	92.8571	7.6276
Initial60	70	144	91	82	90.1099	10.3144
D1_936	70	245	37	32	86.4865	5.6513
D2_1469	70	186	188	151	80.3191	3.0014
D10_1070	70	142	38	28	73.6842	3.26
Initial59	70	144	7	5	71.4286	9.1879
D1_1234	70	145	57	40	70.1754	15.4392
Initial71	70	92	17	6	35.2941	8.1271
D2_1221	70	180	34	10	29.4118	16.4432
D10_544	70	167	39	7	17.9487	1.7779
D10_969	70	134	19	1	5.2632	0.2288
D10_1265	70	121	63	0	0.0	0.0
D10_894	70	195	1	0	0.0	0.0
D10_925	70	152	64	0	0.0	0.0
D1_1214	70	245	3	0	0.0	0.0
D1_1483	70	161	12	0	0.0	0.0
D1_495	70	215	1	0	0.0	0.0
D1_977	70	144	7	0	0.0	0.0
D3_343	70	211	14	0	0.0	0.0
D4_135	70	166	24	0	0.0	0.0
