## Supplemental table 11 for "A deep learning predictor of bindable protein surfaces to guide generative synthetic biology"

Target	Threshold	Original_Target_Residues	Total_Binders_Evaluated	Binders_With_Hotspot	Success_Rate	Avg_Coverage_Pct
CD44	50	150	1	1	100.0	100.0
CD59	50	79	35	35	100.0	57.2468
CD81	50	90	242	242	100.0	73.6588
CD9	50	220	111	111	100.0	76.8181
mTIGIT	50	106	13	13	100.0	50.7294
CD44	60	150	1	1	100.0	97.1429
CD59	60	79	35	35	100.0	45.234
CD81	60	90	242	242	100.0	64.9673
CD9	60	220	111	111	100.0	75.3438
mTIGIT	60	106	13	13	100.0	42.2276
CD44	70	150	1	1	100.0	91.4286
CD59	70	79	35	35	100.0	19.7705
CD81	70	90	242	242	100.0	43.2179
CD9	70	220	111	111	100.0	70.5752
mTIGIT	70	106	13	13	100.0	13.4374
