## Supplemental table 13 for "A deep learning predictor of bindable protein surfaces to guide generative synthetic biology"

Target	Threshold	Total_Binders_Evaluated	Binders_With_Hotspot	Success_Rate	Avg_Coverage_Pct
D10_1070	50	5	5	100	27.8468
D10_1146	50	5	5	100	50.8904
D10_1229	50	5	5	100	68.4793
D10_1253	50	5	5	100	67.0689
D10_1265	50	5	5	100	38.1814
D10_1284	50	5	5	100	70.9127
D10_1314	50	5	5	100	25.7455
D10_1349	50	5	5	100	41.7997
D10_1364	50	5	5	100	45.6435
D10_1385	50	5	5	100	59.8966
D10_1394	50	5	5	100	75.982
D10_1413	50	5	5	100	74.4105
D10_1462	50	5	5	100	67.2198
D10_21	50	5	5	100	65.7471
D10_524	50	5	5	100	62.6409
D10_544	50	5	5	100	41.5185
D10_550	50	5	5	100	77.9949
D10_601	50	5	5	100	62.1524
D10_620	50	5	5	100	50.1672
D10_681	50	5	5	100	42.1247
D10_688	50	5	5	100	58.265
D10_753	50	5	5	100	76.7567
D10_802	50	5	5	100	42.6044
D10_824	50	5	5	100	55.7025
D10_837	50	5	5	100	93.3887
D10_876	50	5	5	100	73.3382
D10_894	50	5	5	100	28.0901
D10_943	50	5	5	100	73.3532
D10_969	50	5	5	100	31.4648
D1_1026	50	5	5	100	50.2643
D1_1036	50	5	5	100	66.1648
D1_1199	50	5	5	100	69.0087
D1_1234	50	5	5	100	84.5207
D1_1261	50	5	5	100	79.1311
D1_1265	50	5	5	100	37.3137
D1_1331	50	5	5	100	46.1315
D1_1434	50	5	5	100	70.3961
D1_1459	50	5	5	100	93.9601
D1_1483	50	5	5	100	20.0458
D1_17	50	5	5	100	93.3673
D1_362	50	5	5	100	80.6128
D1_422	50	5	5	100	60.6266
D1_468	50	5	5	100	75.8354
D1_494	50	5	5	100	70.5763
D1_495	50	5	5	100	10.9079
D1_553	50	5	5	100	13.0075
D1_661	50	5	5	100	57.7097
D1_669	50	5	5	100	61.8363
D1_848	50	5	5	100	23.0539
D1_925	50	5	5	100	89.8161
D1_936	50	5	5	100	29.6595
D1_977	50	5	5	100	47.5414
D1_995	50	5	5	100	81.0947
D2_1036	50	5	5	100	57.6782
D2_1052	50	5	5	100	89.5253
D2_1221	50	5	5	100	62.6093
D2_1469	50	5	5	100	45.6079
D2_1493	50	5	5	100	77.2326
D2_224	50	5	5	100	67.5393
D2_254	50	5	5	100	70.197
D2_255	50	5	5	100	57.1096
D2_278	50	5	5	100	46.9514
D2_36	50	5	5	100	14.4922
D2_490	50	5	5	100	68.1341
D2_666	50	5	5	100	63.3135
D2_692	50	5	5	100	81.1314
D2_753	50	5	5	100	73.9805
D2_856	50	5	5	100	86.3271
D2_90	50	5	5	100	70.1371
D2_909	50	5	5	100	76.9804
D2_951	50	5	5	100	77.796
D2_968	50	5	5	100	73.9553
D2_980	50	5	5	100	68.0067
D2_986	50	5	5	100	99.2593
D3_1063	50	5	5	100	83.0926
D3_1082	50	5	5	100	35.7765
D3_122	50	5	5	100	76.6026
D3_1294	50	5	5	100	94.9395
D3_187	50	5	5	100	87.7747
D3_203	50	5	5	100	69.2609
D3_265	50	5	5	100	63.8279
D3_343	50	5	5	100	20.5221
D3_359	50	5	5	100	75.795
D3_69	50	5	5	100	48.6628
D3_814	50	5	5	100	74.1036
D3_853	50	5	5	100	79.9716
D3_893	50	5	5	100	20.6063
D3_913	50	5	5	100	69.3264
D3_924	50	5	5	100	69.7744
D3_997	50	5	5	100	15.2829
D4_1088	50	5	5	100	36.8367
D4_1186	50	5	5	100	85.7133
D4_135	50	5	5	100	9.3586
D4_144	50	5	5	100	73.5364
D4_1457	50	5	5	100	78.4608
D4_164	50	5	5	100	58.8911
D4_245	50	5	5	100	95.9137
Initial35	50	5	5	100	66.1795
Initial37	50	5	5	100	85.2361
Initial59	50	5	5	100	38.2937
Initial60	50	5	5	100	35.9902
Initial71	50	5	5	100	41.3326
Initial93	50	5	5	100	55.607
D1_1214	50	5	4	80	4.3747
D3_1258	50	5	4	80	5.7379
D3_579	50	5	4	80	25.3195
D10_925	50	5	0	0	0
D10_1070	60	5	5	100	17.0846
D10_1146	60	5	5	100	34.662
D10_1229	60	5	5	100	32.3445
D10_1253	60	5	5	100	26.7393
D10_1265	60	5	5	100	26.7317
D10_1284	60	5	5	100	59.2305
D10_1314	60	5	5	100	14.1273
D10_1349	60	5	5	100	35.9997
D10_1364	60	5	5	100	32.4069
D10_1385	60	5	5	100	46.089
D10_1394	60	5	5	100	56.0447
D10_1413	60	5	5	100	59.8312
D10_1462	60	5	5	100	53.4404
D10_21	60	5	5	100	42.8179
D10_524	60	5	5	100	43.1317
D10_544	60	5	5	100	13.3148
D10_550	60	5	5	100	66.6679
D10_601	60	5	5	100	42.0693
D10_620	60	5	5	100	41.4447
D10_681	60	5	5	100	24.7836
D10_688	60	5	5	100	39.9111
D10_753	60	5	5	100	53.4785
D10_802	60	5	5	100	27.7252
D10_824	60	5	5	100	42.1857
D10_837	60	5	5	100	69.617
D10_876	60	5	5	100	36.2742
D10_894	60	5	5	100	8.0257
D10_943	60	5	5	100	60.6609
D10_969	60	5	5	100	11.3975
D1_1026	60	5	5	100	41.731
D1_1036	60	5	5	100	40.1715
D1_1199	60	5	5	100	59.151
D1_1234	60	5	5	100	44.7067
D1_1261	60	5	5	100	52.2706
D1_1331	60	5	5	100	35.7809
D1_1434	60	5	5	100	46.3317
D1_1459	60	5	5	100	83.3618
D1_1483	60	5	5	100	4.6018
D1_17	60	5	5	100	78.0013
D1_362	60	5	5	100	66.9533
D1_422	60	5	5	100	44.453
D1_468	60	5	5	100	24.0071
D1_494	60	5	5	100	59.8638
D1_495	60	5	5	100	3.636
D1_553	60	5	5	100	6.8618
D1_661	60	5	5	100	38.1277
D1_669	60	5	5	100	46.6196
D1_848	60	5	5	100	19.6415
D1_925	60	5	5	100	77.5862
D1_977	60	5	5	100	30.2536
D1_995	60	5	5	100	62.2873
D2_1036	60	5	5	100	42.2867
D2_1052	60	5	5	100	81.2828
D2_1221	60	5	5	100	50.8562
D2_1469	60	5	5	100	17.2685
D2_1493	60	5	5	100	75.9625
D2_224	60	5	5	100	46.9888
D2_254	60	5	5	100	58.9561
D2_255	60	5	5	100	40.2068
D2_278	60	5	5	100	22.4584
D2_490	60	5	5	100	54.3454
D2_666	60	5	5	100	40.7274
D2_692	60	5	5	100	67.7443
D2_753	60	5	5	100	66.3981
D2_856	60	5	5	100	78.9453
D2_90	60	5	5	100	66.8884
D2_909	60	5	5	100	62.6342
D2_951	60	5	5	100	67.6487
D2_968	60	5	5	100	63.2951
D2_980	60	5	5	100	57.974
D2_986	60	5	5	100	41.6148
D3_1063	60	5	5	100	57.5877
D3_1082	60	5	5	100	27.9943
D3_122	60	5	5	100	40.3213
D3_1294	60	5	5	100	91.754
D3_187	60	5	5	100	77.2305
D3_203	60	5	5	100	46.3498
D3_265	60	5	5	100	52.3657
D3_359	60	5	5	100	72.224
D3_69	60	5	5	100	30.5711
D3_814	60	5	5	100	60.3172
D3_853	60	5	5	100	59.5059
D3_913	60	5	5	100	52.3271
D3_924	60	5	5	100	53.6178
D3_997	60	5	5	100	14.2691
D4_1088	60	5	5	100	31.0796
D4_1186	60	5	5	100	79.0518
D4_144	60	5	5	100	37.5518
D4_1457	60	5	5	100	56.2658
D4_164	60	5	5	100	37.5914
D4_245	60	5	5	100	95.0046
Initial35	60	5	5	100	47.6496
Initial37	60	5	5	100	70.9306
Initial71	60	5	5	100	27.5551
Initial93	60	5	5	100	45.4016
D3_579	60	5	4	80	19.8109
Initial60	60	5	4	80	15.3234
D1_1265	60	5	3	60	14.1667
D2_36	60	5	3	60	3.8462
D4_135	60	5	3	60	2.6293
D1_936	60	5	2	40	1.2007
Initial59	60	5	2	40	6.1836
D3_893	60	5	1	20	11.8519
D10_925	60	5	0	0	0
D1_1214	60	5	0	0	0
D3_1258	60	5	0	0	0
D3_343	60	5	0	0	0
D10_1070	70	5	5	100	5.7164
D10_1146	70	5	5	100	27.5291
D10_1229	70	5	5	100	12.9378
D10_1253	70	5	5	100	8.8075
D10_1284	70	5	5	100	44.2092
D10_1385	70	5	5	100	15.789
D10_1394	70	5	5	100	18.6583
D10_1413	70	5	5	100	31.9256
D10_1462	70	5	5	100	44.7792
D10_21	70	5	5	100	24.9274
D10_524	70	5	5	100	7.9661
D10_550	70	5	5	100	51.3053
D10_601	70	5	5	100	17.7013
D10_681	70	5	5	100	4.2282
D10_688	70	5	5	100	27.6366
D10_753	70	5	5	100	20.5891
D10_802	70	5	5	100	7.9554
D10_824	70	5	5	100	30.6203
D10_837	70	5	5	100	47.6135
D10_876	70	5	5	100	20.9923
D10_943	70	5	5	100	41.7039
D1_1026	70	5	5	100	36.7481
D1_1036	70	5	5	100	26.0178
D1_1199	70	5	5	100	48.0622
D1_1234	70	5	5	100	24.3777
D1_1261	70	5	5	100	44.3453
D1_1331	70	5	5	100	22.0701
D1_1434	70	5	5	100	32.6699
D1_1459	70	5	5	100	79.5726
D1_17	70	5	5	100	38.256
D1_362	70	5	5	100	44.0695
D1_422	70	5	5	100	33.6565
D1_468	70	5	5	100	15.4932
D1_494	70	5	5	100	29.9492
D1_669	70	5	5	100	11.8111
D1_848	70	5	5	100	12.758
D1_925	70	5	5	100	53.7701
D1_995	70	5	5	100	41.6083
D2_1036	70	5	5	100	25.0484
D2_1052	70	5	5	100	47.8384
D2_1221	70	5	5	100	47.0142
D2_1493	70	5	5	100	60.5476
D2_224	70	5	5	100	29.2645
D2_254	70	5	5	100	46.5032
D2_255	70	5	5	100	20.5384
D2_278	70	5	5	100	6.6096
D2_490	70	5	5	100	37.4447
D2_666	70	5	5	100	9.6976
D2_692	70	5	5	100	55.7514
D2_753	70	5	5	100	42.3729
D2_856	70	5	5	100	70.1276
D2_90	70	5	5	100	53.8938
D2_909	70	5	5	100	45.0441
D2_951	70	5	5	100	57.5014
D2_968	70	5	5	100	56.5159
D2_980	70	5	5	100	13.3769
D2_986	70	5	5	100	4.0074
D3_1063	70	5	5	100	41.5878
D3_1082	70	5	5	100	13.8806
D3_122	70	5	5	100	11.8479
D3_1294	70	5	5	100	73.2661
D3_187	70	5	5	100	41.4428
D3_203	70	5	5	100	10.5313
D3_265	70	5	5	100	25.1468
D3_359	70	5	5	100	49.7794
D3_69	70	5	5	100	13.94
D3_814	70	5	5	100	29.6538
D3_853	70	5	5	100	25.4086
D3_913	70	5	5	100	19.2899
D3_924	70	5	5	100	42.0072
D3_997	70	5	5	100	8.3045
D4_1088	70	5	5	100	12.8612
D4_1186	70	5	5	100	75.6968
D4_144	70	5	5	100	3.4811
D4_1457	70	5	5	100	39.687
D4_164	70	5	5	100	20.9077
D4_245	70	5	5	100	72.6999
Initial35	70	5	5	100	31.7949
Initial37	70	5	5	100	38.8194
Initial93	70	5	5	100	39.0148
D10_1314	70	5	4	80	4.9758
D10_1349	70	5	4	80	20.2598
D10_1364	70	5	4	80	23.8664
D10_620	70	5	4	80	32.8054
D1_553	70	5	4	80	3.0142
D1_661	70	5	4	80	24.8706
D3_579	70	5	4	80	14.3888
D1_1265	70	5	3	60	9.0476
D2_1469	70	5	3	60	2.5787
Initial60	70	5	2	40	5.7983
D1_936	70	5	1	20	0.6452
D2_36	70	5	1	20	1.5385
D3_893	70	5	1	20	3.7037
Initial59	70	5	1	20	1.4815
D10_1265	70	5	0	0	0
D10_544	70	5	0	0	0
D10_894	70	5	0	0	0
D10_925	70	5	0	0	0
D10_969	70	5	0	0	0
D1_1214	70	5	0	0	0
D1_1483	70	5	0	0	0
D1_495	70	5	0	0	0
D1_977	70	5	0	0	0
D3_1258	70	5	0	0	0
D3_343	70	5	0	0	0
D4_135	70	5	0	0	0
Initial71	70	5	0	0	0
