## Supplemental table 14 for "A deep learning predictor of bindable protein surfaces to guide generative synthetic biology"

Target	Threshold	Total_Binders_Evaluated	Binders_With_Hotspot	Success_Rate	Avg_Coverage_Pct
ALCAM	50	5	5	100.0	47.3439
CD164	50	5	5	100.0	76.654
CD44	50	5	5	100.0	28.6486
CD59	50	5	5	100.0	27.4879
CD81	50	5	5	100.0	74.6606
CD9	50	5	5	100.0	75.9633
LAR_1	50	5	5	100.0	54.2095
TFR_bot	50	5	5	100.0	83.2377
mTIGIT	50	5	5	100.0	30.322
ALCAM	60	5	5	100.0	31.7868
CD164	60	5	5	100.0	57.4369
CD44	60	5	5	100.0	26.2463
CD81	60	5	5	100.0	58.5493
CD9	60	5	5	100.0	74.3052
LAR_1	60	5	5	100.0	36.2875
TFR_bot	60	5	5	100.0	59.2291
mTIGIT	60	5	5	100.0	23.6752
CD59	60	5	4	80.0	16.0306
ALCAM	70	5	5	100.0	20.3007
CD164	70	5	5	100.0	36.8939
CD44	70	5	5	100.0	25.0698
CD81	70	5	5	100.0	35.1676
CD9	70	5	5	100.0	68.3465
LAR_1	70	5	5	100.0	30.4038
TFR_bot	70	5	5	100.0	30.6886
mTIGIT	70	5	5	100.0	7.2394
CD59	70	5	2	40.0	4.7021
