## Supplemental table 16 for "A deep learning predictor of bindable protein surfaces to guide generative synthetic biology"

Target	Binder_File	Threshold	Interface_Residues	Global_Mean_Prob	Global_Max_Prob	Hotspot_Found	Coverage_Pct	interaction_pae	complex_plddt	complex_iplddt	design_iptm
TFR_bot	rank0001_TFR_bot_config_2261.cif	50	26	0.3808	0.927	1	88.4615	10.94348	0.71398	0.68241	0.5539
CD164	rank0005_CD164_config_3322.cif	50	24	0.5707	0.8737	1	83.3333	10.49019	0.70243	0.66359	0.54014
TFR_bot	rank0002_TFR_bot_config_1710.cif	50	30	0.3808	0.927	1	83.3333	11.47447	0.71464	0.69564	0.53986
CD81	rank0001_CD81_config_3776.cif	50	29	0.5971	0.9655	1	82.7586	9.44673	0.68799	0.66957	0.63812
TFR_bot	rank0005_TFR_bot_config_2745.cif	50	28	0.3808	0.927	1	82.1429	12.43807	0.69508	0.64499	0.48836
CD81	rank0004_CD81_config_2871.cif	50	27	0.5971	0.9655	1	81.4815	9.33992	0.69986	0.67328	0.62766
TFR_bot	rank0004_TFR_bot_config_0978.cif	50	27	0.3808	0.927	1	81.4815	11.35458	0.71909	0.67994	0.55198
CD164	rank0004_CD164_config_1508.cif	50	16	0.5707	0.8737	1	81.25	13.17759	0.70412	0.65062	0.46414
TFR_bot	rank0003_TFR_bot_config_1211.cif	50	26	0.3808	0.927	1	80.7692	12.1044	0.72597	0.69303	0.53937
CD9	rank0003_CD9_config_0769.cif	50	56	0.686	0.9436	1	78.5714	10.07587	0.74055	0.74139	0.73595
CD164	rank0001_CD164_config_3353.cif	50	18	0.5707	0.8737	1	77.7778	10.72112	0.70444	0.67856	0.53526
CD164	rank0002_CD164_config_4268.cif	50	22	0.5707	0.8737	1	77.2727	12.03197	0.72525	0.69215	0.46076
CD9	rank0005_CD9_config_2065.cif	50	62	0.686	0.9436	1	75.8065	11.01045	0.69723	0.6817	0.67103
CD9	rank0004_CD9_config_1446.cif	50	57	0.686	0.9436	1	75.4386	9.77481	0.7248	0.72592	0.70203
CD9	rank0001_CD9_config_1420.cif	50	60	0.686	0.9436	1	75.0	10.41974	0.71772	0.69933	0.68824
CD9	rank0002_CD9_config_0626.cif	50	68	0.686	0.9436	1	75.0	9.67762	0.74159	0.72988	0.70831
CD81	rank0003_CD81_config_2980.cif	50	35	0.5971	0.9655	1	71.4286	10.24621	0.66412	0.64996	0.62792
CD81	rank0002_CD81_config_3071.cif	50	31	0.5971	0.9655	1	70.9677	8.96853	0.71481	0.6834	0.64861
CD81	rank0005_CD81_config_0522.cif	50	24	0.5971	0.9655	1	66.6667	10.19803	0.65842	0.63902	0.60564
LAR_1	rank0001_LAR_1_config_2254.cif	50	27	0.4453	0.914	1	66.6667	13.07099	0.75733	0.72949	0.56369
CD164	rank0003_CD164_config_1429.cif	50	22	0.5707	0.8737	1	63.6364	14.03879	0.76069	0.71257	0.41447
CD59	rank0002_CD59_config_3376.cif	50	23	0.4154	0.7829	1	56.5217	8.45797	0.7235	0.69563	0.65324
CD59	rank0003_CD59_config_3413.cif	50	27	0.4154	0.7829	1	55.5556	8.08647	0.72795	0.68893	0.69072
LAR_1	rank0003_LAR_1_config_1756.cif	50	21	0.4453	0.914	1	52.381	13.5403	0.75588	0.70355	0.52229
LAR_1	rank0004_LAR_1_config_3155.cif	50	25	0.4453	0.914	1	52.0	12.37912	0.71963	0.67861	0.64423
LAR_1	rank0002_LAR_1_config_0135.cif	50	22	0.4453	0.914	1	50.0	13.68528	0.73422	0.69022	0.5351
LAR_1	rank0005_LAR_1_config_0764.cif	50	20	0.4453	0.914	1	50.0	14.60542	0.72674	0.69524	0.54925
ALCAM	rank0004_ALCAM_config_2879.cif	50	33	0.4495	0.8728	1	48.4848	13.45055	0.64853	0.61467	0.70627
ALCAM	rank0002_ALCAM_config_2481.cif	50	23	0.4495	0.8728	1	47.8261	15.5294	0.64555	0.6167	0.63209
ALCAM	rank0005_ALCAM_config_1175.cif	50	23	0.4495	0.8728	1	47.8261	15.63203	0.64683	0.61817	0.61419
mTIGIT	rank0001_mTIGIT_config_3903.cif	50	30	0.4347	0.7812	1	46.6667	8.50039	0.75887	0.7509	0.64878
ALCAM	rank0001_ALCAM_config_1945.cif	50	28	0.4495	0.8728	1	46.4286	13.62621	0.64663	0.63459	0.71544
ALCAM	rank0003_ALCAM_config_4170.cif	50	26	0.4495	0.8728	1	46.1538	15.4431	0.65359	0.61058	0.61443
mTIGIT	rank0003_mTIGIT_config_3360.cif	50	32	0.4347	0.7812	1	37.5	8.80314	0.75657	0.75184	0.65594
CD44	rank0005_CD44_config_4884.cif	50	34	0.3419	0.9151	1	35.2941	15.19036	0.6904	0.65063	0.415
mTIGIT	rank0004_mTIGIT_config_4293.cif	50	31	0.4347	0.7812	1	32.2581	10.30301	0.74916	0.7361	0.57946
CD44	rank0002_CD44_config_4275.cif	50	31	0.3419	0.9151	1	29.0323	10.74735	0.71808	0.69104	0.58246
CD44	rank0004_CD44_config_2480.cif	50	31	0.3419	0.9151	1	29.0323	11.20462	0.7296	0.70706	0.55982
CD44	rank0003_CD44_config_2473.cif	50	37	0.3419	0.9151	1	27.027	12.52129	0.69471	0.669	0.50391
CD44	rank0001_CD44_config_3419.cif	50	35	0.3419	0.9151	1	22.8571	14.30768	0.72028	0.68301	0.43847
mTIGIT	rank0005_mTIGIT_config_3073.cif	50	27	0.4347	0.7812	1	18.5185	13.38385	0.72117	0.65678	0.47764
mTIGIT	rank0002_mTIGIT_config_4951.cif	50	30	0.4347	0.7812	1	16.6667	8.02943	0.76163	0.74142	0.70389
CD59	rank0004_CD59_config_4898.cif	50	23	0.4154	0.7829	1	8.6957	8.72119	0.72232	0.69107	0.62592
CD59	rank0001_CD59_config_3993.cif	50	24	0.4154	0.7829	1	8.3333	8.3464	0.7536	0.72779	0.68257
CD59	rank0005_CD59_config_3387.cif	50	24	0.4154	0.7829	1	8.3333	8.36725	0.71709	0.67993	0.64606
CD9	rank0003_CD9_config_0769.cif	60	56	0.686	0.9436	1	76.7857	10.07587	0.74055	0.74139	0.73595
CD9	rank0005_CD9_config_2065.cif	60	62	0.686	0.9436	1	74.1935	11.01045	0.69723	0.6817	0.67103
CD9	rank0004_CD9_config_1446.cif	60	57	0.686	0.9436	1	73.6842	9.77481	0.7248	0.72592	0.70203
CD9	rank0002_CD9_config_0626.cif	60	68	0.686	0.9436	1	73.5294	9.67762	0.74159	0.72988	0.70831
CD9	rank0001_CD9_config_1420.cif	60	60	0.686	0.9436	1	73.3333	10.41974	0.71772	0.69933	0.68824
CD164	rank0005_CD164_config_3322.cif	60	24	0.5707	0.8737	1	70.8333	10.49019	0.70243	0.66359	0.54014
CD81	rank0001_CD81_config_3776.cif	60	29	0.5971	0.9655	1	65.5172	9.44673	0.68799	0.66957	0.63812
TFR_bot	rank0001_TFR_bot_config_2261.cif	60	26	0.3808	0.927	1	65.3846	10.94348	0.71398	0.68241	0.5539
CD81	rank0004_CD81_config_2871.cif	60	27	0.5971	0.9655	1	62.963	9.33992	0.69986	0.67328	0.62766
CD81	rank0002_CD81_config_3071.cif	60	31	0.5971	0.9655	1	61.2903	8.96853	0.71481	0.6834	0.64861
TFR_bot	rank0004_TFR_bot_config_0978.cif	60	27	0.3808	0.927	1	59.2593	11.35458	0.71909	0.67994	0.55198
TFR_bot	rank0003_TFR_bot_config_1211.cif	60	26	0.3808	0.927	1	57.6923	12.1044	0.72597	0.69303	0.53937
CD81	rank0003_CD81_config_2980.cif	60	35	0.5971	0.9655	1	57.1429	10.24621	0.66412	0.64996	0.62792
TFR_bot	rank0005_TFR_bot_config_2745.cif	60	28	0.3808	0.927	1	57.1429	12.43807	0.69508	0.64499	0.48836
TFR_bot	rank0002_TFR_bot_config_1710.cif	60	30	0.3808	0.927	1	56.6667	11.47447	0.71464	0.69564	0.53986
CD164	rank0004_CD164_config_1508.cif	60	16	0.5707	0.8737	1	56.25	13.17759	0.70412	0.65062	0.46414
CD164	rank0001_CD164_config_3353.cif	60	18	0.5707	0.8737	1	55.5556	10.72112	0.70444	0.67856	0.53526
CD164	rank0002_CD164_config_4268.cif	60	22	0.5707	0.8737	1	54.5455	12.03197	0.72525	0.69215	0.46076
CD164	rank0003_CD164_config_1429.cif	60	22	0.5707	0.8737	1	50.0	14.03879	0.76069	0.71257	0.41447
CD81	rank0005_CD81_config_0522.cif	60	24	0.5971	0.9655	1	45.8333	10.19803	0.65842	0.63902	0.60564
LAR_1	rank0001_LAR_1_config_2254.cif	60	27	0.4453	0.914	1	40.7407	13.07099	0.75733	0.72949	0.56369
mTIGIT	rank0001_mTIGIT_config_3903.cif	60	30	0.4347	0.7812	1	40.0	8.50039	0.75887	0.7509	0.64878
CD59	rank0003_CD59_config_3413.cif	60	27	0.4154	0.7829	1	37.037	8.08647	0.72795	0.68893	0.69072
LAR_1	rank0002_LAR_1_config_0135.cif	60	22	0.4453	0.914	1	36.3636	13.68528	0.73422	0.69022	0.5351
LAR_1	rank0004_LAR_1_config_3155.cif	60	25	0.4453	0.914	1	36.0	12.37912	0.71963	0.67861	0.64423
CD44	rank0005_CD44_config_4884.cif	60	34	0.3419	0.9151	1	35.2941	15.19036	0.6904	0.65063	0.415
LAR_1	rank0005_LAR_1_config_0764.cif	60	20	0.4453	0.914	1	35.0	14.60542	0.72674	0.69524	0.54925
ALCAM	rank0002_ALCAM_config_2481.cif	60	23	0.4495	0.8728	1	34.7826	15.5294	0.64555	0.6167	0.63209
ALCAM	rank0005_ALCAM_config_1175.cif	60	23	0.4495	0.8728	1	34.7826	15.63203	0.64683	0.61817	0.61419
CD59	rank0002_CD59_config_3376.cif	60	23	0.4154	0.7829	1	34.7826	8.45797	0.7235	0.69563	0.65324
LAR_1	rank0003_LAR_1_config_1756.cif	60	21	0.4453	0.914	1	33.3333	13.5403	0.75588	0.70355	0.52229
ALCAM	rank0001_ALCAM_config_1945.cif	60	28	0.4495	0.8728	1	32.1429	13.62621	0.64663	0.63459	0.71544
ALCAM	rank0004_ALCAM_config_2879.cif	60	33	0.4495	0.8728	1	30.303	13.45055	0.64853	0.61467	0.70627
mTIGIT	rank0003_mTIGIT_config_3360.cif	60	32	0.4347	0.7812	1	28.125	8.80314	0.75657	0.75184	0.65594
ALCAM	rank0003_ALCAM_config_4170.cif	60	26	0.4495	0.8728	1	26.9231	15.4431	0.65359	0.61058	0.61443
CD44	rank0002_CD44_config_4275.cif	60	31	0.3419	0.9151	1	25.8065	10.74735	0.71808	0.69104	0.58246
CD44	rank0004_CD44_config_2480.cif	60	31	0.3419	0.9151	1	25.8065	11.20462	0.7296	0.70706	0.55982
mTIGIT	rank0004_mTIGIT_config_4293.cif	60	31	0.4347	0.7812	1	25.8065	10.30301	0.74916	0.7361	0.57946
CD44	rank0003_CD44_config_2473.cif	60	37	0.3419	0.9151	1	24.3243	12.52129	0.69471	0.669	0.50391
CD44	rank0001_CD44_config_3419.cif	60	35	0.3419	0.9151	1	20.0	14.30768	0.72028	0.68301	0.43847
mTIGIT	rank0002_mTIGIT_config_4951.cif	60	30	0.4347	0.7812	1	13.3333	8.02943	0.76163	0.74142	0.70389
mTIGIT	rank0005_mTIGIT_config_3073.cif	60	27	0.4347	0.7812	1	11.1111	13.38385	0.72117	0.65678	0.47764
CD59	rank0001_CD59_config_3993.cif	60	24	0.4154	0.7829	1	4.1667	8.3464	0.7536	0.72779	0.68257
CD59	rank0005_CD59_config_3387.cif	60	24	0.4154	0.7829	1	4.1667	8.36725	0.71709	0.67993	0.64606
CD59	rank0004_CD59_config_4898.cif	60	23	0.4154	0.7829	0	0.0	8.72119	0.72232	0.69107	0.62592
CD9	rank0003_CD9_config_0769.cif	70	56	0.686	0.9436	1	69.6429	10.07587	0.74055	0.74139	0.73595
CD9	rank0005_CD9_config_2065.cif	70	62	0.686	0.9436	1	69.3548	11.01045	0.69723	0.6817	0.67103
CD9	rank0004_CD9_config_1446.cif	70	57	0.686	0.9436	1	68.4211	9.77481	0.7248	0.72592	0.70203
CD9	rank0002_CD9_config_0626.cif	70	68	0.686	0.9436	1	67.6471	9.67762	0.74159	0.72988	0.70831
CD9	rank0001_CD9_config_1420.cif	70	60	0.686	0.9436	1	66.6667	10.41974	0.71772	0.69933	0.68824
CD164	rank0005_CD164_config_3322.cif	70	24	0.5707	0.8737	1	50.0	10.49019	0.70243	0.66359	0.54014
CD81	rank0004_CD81_config_2871.cif	70	27	0.5971	0.9655	1	40.7407	9.33992	0.69986	0.67328	0.62766
CD81	rank0002_CD81_config_3071.cif	70	31	0.5971	0.9655	1	38.7097	8.96853	0.71481	0.6834	0.64861
CD164	rank0004_CD164_config_1508.cif	70	16	0.5707	0.8737	1	37.5	13.17759	0.70412	0.65062	0.46414
TFR_bot	rank0001_TFR_bot_config_2261.cif	70	26	0.3808	0.927	1	34.6154	10.94348	0.71398	0.68241	0.5539
CD81	rank0001_CD81_config_3776.cif	70	29	0.5971	0.9655	1	34.4828	9.44673	0.68799	0.66957	0.63812
CD164	rank0001_CD164_config_3353.cif	70	18	0.5707	0.8737	1	33.3333	10.72112	0.70444	0.67856	0.53526
CD81	rank0005_CD81_config_0522.cif	70	24	0.5971	0.9655	1	33.3333	10.19803	0.65842	0.63902	0.60564
TFR_bot	rank0004_TFR_bot_config_0978.cif	70	27	0.3808	0.927	1	33.3333	11.35458	0.71909	0.67994	0.55198
LAR_1	rank0004_LAR_1_config_3155.cif	70	25	0.4453	0.914	1	32.0	12.37912	0.71963	0.67861	0.64423
CD164	rank0002_CD164_config_4268.cif	70	22	0.5707	0.8737	1	31.8182	12.03197	0.72525	0.69215	0.46076
CD164	rank0003_CD164_config_1429.cif	70	22	0.5707	0.8737	1	31.8182	14.03879	0.76069	0.71257	0.41447
LAR_1	rank0002_LAR_1_config_0135.cif	70	22	0.4453	0.914	1	31.8182	13.68528	0.73422	0.69022	0.5351
LAR_1	rank0005_LAR_1_config_0764.cif	70	20	0.4453	0.914	1	30.0	14.60542	0.72674	0.69524	0.54925
TFR_bot	rank0002_TFR_bot_config_1710.cif	70	30	0.3808	0.927	1	30.0	11.47447	0.71464	0.69564	0.53986
LAR_1	rank0001_LAR_1_config_2254.cif	70	27	0.4453	0.914	1	29.6296	13.07099	0.75733	0.72949	0.56369
CD44	rank0005_CD44_config_4884.cif	70	34	0.3419	0.9151	1	29.4118	15.19036	0.6904	0.65063	0.415
CD81	rank0003_CD81_config_2980.cif	70	35	0.5971	0.9655	1	28.5714	10.24621	0.66412	0.64996	0.62792
LAR_1	rank0003_LAR_1_config_1756.cif	70	21	0.4453	0.914	1	28.5714	13.5403	0.75588	0.70355	0.52229
TFR_bot	rank0005_TFR_bot_config_2745.cif	70	28	0.3808	0.927	1	28.5714	12.43807	0.69508	0.64499	0.48836
TFR_bot	rank0003_TFR_bot_config_1211.cif	70	26	0.3808	0.927	1	26.9231	12.1044	0.72597	0.69303	0.53937
CD44	rank0002_CD44_config_4275.cif	70	31	0.3419	0.9151	1	25.8065	10.74735	0.71808	0.69104	0.58246
CD44	rank0004_CD44_config_2480.cif	70	31	0.3419	0.9151	1	25.8065	11.20462	0.7296	0.70706	0.55982
CD44	rank0003_CD44_config_2473.cif	70	37	0.3419	0.9151	1	24.3243	12.52129	0.69471	0.669	0.50391
ALCAM	rank0002_ALCAM_config_2481.cif	70	23	0.4495	0.8728	1	21.7391	15.5294	0.64555	0.6167	0.63209
ALCAM	rank0005_ALCAM_config_1175.cif	70	23	0.4495	0.8728	1	21.7391	15.63203	0.64683	0.61817	0.61419
ALCAM	rank0001_ALCAM_config_1945.cif	70	28	0.4495	0.8728	1	21.4286	13.62621	0.64663	0.63459	0.71544
ALCAM	rank0004_ALCAM_config_2879.cif	70	33	0.4495	0.8728	1	21.2121	13.45055	0.64853	0.61467	0.70627
CD44	rank0001_CD44_config_3419.cif	70	35	0.3419	0.9151	1	20.0	14.30768	0.72028	0.68301	0.43847
ALCAM	rank0003_ALCAM_config_4170.cif	70	26	0.4495	0.8728	1	15.3846	15.4431	0.65359	0.61058	0.61443
CD59	rank0003_CD59_config_3413.cif	70	27	0.4154	0.7829	1	14.8148	8.08647	0.72795	0.68893	0.69072
mTIGIT	rank0001_mTIGIT_config_3903.cif	70	30	0.4347	0.7812	1	13.3333	8.50039	0.75887	0.7509	0.64878
mTIGIT	rank0003_mTIGIT_config_3360.cif	70	32	0.4347	0.7812	1	9.375	8.80314	0.75657	0.75184	0.65594
CD59	rank0002_CD59_config_3376.cif	70	23	0.4154	0.7829	1	8.6957	8.45797	0.7235	0.69563	0.65324
mTIGIT	rank0004_mTIGIT_config_4293.cif	70	31	0.4347	0.7812	1	6.4516	10.30301	0.74916	0.7361	0.57946
mTIGIT	rank0005_mTIGIT_config_3073.cif	70	27	0.4347	0.7812	1	3.7037	13.38385	0.72117	0.65678	0.47764
mTIGIT	rank0002_mTIGIT_config_4951.cif	70	30	0.4347	0.7812	1	3.3333	8.02943	0.76163	0.74142	0.70389
CD59	rank0001_CD59_config_3993.cif	70	24	0.4154	0.7829	0	0.0	8.3464	0.7536	0.72779	0.68257
CD59	rank0004_CD59_config_4898.cif	70	23	0.4154	0.7829	0	0.0	8.72119	0.72232	0.69107	0.62592
CD59	rank0005_CD59_config_3387.cif	70	24	0.4154	0.7829	0	0.0	8.36725	0.71709	0.67993	0.64606
